# Transition from infectivity and immune escape to pure escape as an evolutionary strategy during the COVID-19 pandemic

**DOI:** 10.64898/2026.02.26.706090

**Authors:** Benjamin Kotzen, Sarah Gurev, Noor Youssef, Javier Jaimes, Jeremy Luban, Debora Marks, Michael Seaman, Jacob E. Lemieux

## Abstract

New SARS-CoV-2 variants have undergone repeated selective sweeps since the beginning of the COVID-19 pandemic, but the fitness advantages and mechanisms driving these sweeps are not fully understood. We developed a probabilistic modeling framework to analyze pandemic growth, infectivity, and immune escape, explicitly accounting for seven immune exposure histories in 5,732 experiments and estimating the effects of 835 mutations. We found infectivity was important for early variants, but as gains became zero-sum, growth became driven by consistent increase in immune escape conferred by a primarily additive effect of mutational accumulation. While phenotypic tradeoffs exist for individual mutations, successful viral strains boast assemblages of mutations that do not sacrifice infectivity for escape. Thus, during an apparent transition to endemicity, SARS-CoV-2 evolution ascended along an evolutionary ridge in the mutational space defined by infectivity and escape, with infectivity reaching an early peak and antigenicity continuing to evolve.
