## Supplemental Table for "Transition from infectivity and immune escape to pure escape as an evolutionary strategy during the COVID-19 pandemic": S1.csv

Mutation	Immune-Agnostic Effect	Alpha-elicited escape	B.1-elicited escape	BA.1-elicited escape	BA.2.12.1-elicited escape	Beta-elicited escape	Delta-elicited escape	Omicron BA.4/5-elicited escape
A1070S	-0.003338315		-0.009978058					0.026318409
A1078T	0.028705468		-0.0050874013					0.048573885
A1078V	-0.029252952		-0.15360798
A123S	-0.0050099893		-0.019980906					-0.0066563245
A163Y	0.006047158		-0.05745222					0.06124442
A222T	-0.019342976		-0.031538982					-0.016562
A222V	-0.09250202		-0.29750755
A243P	0.030409718		0.073936425
A243T	0.015021151		0.038948927					-3.7291527e-05
A243del	0.113111064		0.40143368	0.15143599	0.13780114		0.113087825	0.12178679
A260T	-0.01593035		0.007806036					-0.0012163322
A260V	0.004476244		0.0057930546					-0.009243834
A262S	0.025216104		0.16936666					-0.004490089
A264D	-0.013729081		0.0013674827	0.040885616				-0.011411356
A27A	0.016463714		-0.024088686
A27G	-0.014747622		-0.013847683					-0.0040593827
A27L	-0.008352215		-0.08685439	-0.018259918	-0.03522933		0.011449011	0.023102144
A27N	0.018308908		0.008743021					0.045747038
A27S	-0.010323903		0.09273213	-0.09533585	0.0074921474		-0.063737944	-0.019553317
A292S	-0.021724023		-0.03788296					-0.03800186
A348P	-0.0020539989		0.0059855557					-0.014902158
A372T	0.06251601		0.06634821					0.036494665
A475P	-0.0012388809		0.011539962					0.053648967
A520G	0.04340842		0.04210143					0.03319307
A570D	-0.026336066	-0.048139043	-0.09659172	-0.017155368	0.013505798	-0.05486653	-0.044914022	-0.005400988
A570S	0.039929446		0.024846675					0.05205707
A570V	0.0014716873		-0.0055626896	-0.035043452				-0.023750817
A575S	-0.016385097		-0.04653048					-0.019536145
A647A	0.018383626		0.09211901
A647S	0.034994885		0.088799894
A653V	-0.0035601044		-0.073691316
A67A	-0.014442766		0.030281499
A67T	0.014123197		-7.6800105e-05					-0.009681009
A67V	0.0015714943	-0.038988043	0.13068558	0.01810844	0.009807317	-0.0086421305	-0.13520014	-0.018880928
A688S	0.007920503		0.010717741					-0.01385973
A688V	0.001076037		-0.016074987
A701V	-0.014806591	-0.069174565	0.013318224	-0.08401584	0.04014122	0.113160826	-0.18762128	-0.023448693
A831V	-0.046540692		-0.13407525
A845I	-0.028846862		-0.055380277
A845N	0.03709573		0.022072406					0.03251829
A879S	0.060325824		0.039075617					0.07723253
A942S	0.018466089		0.017241776					0.0035409718
C1247A	-0.045523714		-0.084774695					-0.028342878
C136F	-0.06146419		-0.03039532			-0.16650407	-0.18164255
C15I	0.033958822		0.030002434					0.035559855
C15L	-0.018414987		-0.006791768					-0.034326557
D1084E	0.026479093		0.01689243					0.012214093
D1118H	0.026644725	0.013779373	0.120544374	0.039486736	0.08282269	0.056191232	-0.0115347	0.03764639
D111N	0.0032426172		-0.022524888					0.030751038
D1139H	-0.052639514		-0.075203806
D1139Y	-0.21385792		-0.6042543
D1199N	-0.016645614		-0.1196245					0.029037202
D138N	0.042769335		0.08790471					0.06607888
D138Y	-0.007720016	-0.01772566	0.04214522	-0.0012902336	0.043663416	-0.06348824	-0.07836682	-0.024984702
D215D	0.0068186694		0.038625743
D215G	-0.038934425	-0.09571495	-0.061117712	-0.0421028	-0.043418117	0.037151083	-0.14162238	-0.011142563
D215H	-0.0065594264		-0.012745087
D215N	0.017532362		0.0049158344					0.0090917535
D215Y	-0.007206804		-0.00881384
D228E	0.010085291		0.02188961					-0.029848184
D228K	-0.0052334685		-0.0492675					0.04860621
D253G	0.013503813	0.013467647	0.12259048			0.035814416	-0.13111499
D253I	-0.015647048		-0.06454591					0.027685685
D253N	-0.021649433		-0.003194699					-0.02375275
D253Y	0.0050991634		0.030666402					0.020146219
D294N	0.0029122066		-0.026303194					0.04690383
D405D	-0.009639996		0.023686118
D405K	0.033298627		0.07674078
D405N	0.06708624	0.09189438	0.08671725	0.09705978	0.06173682	0.055797443	0.13993928	0.09717823
D427Y	0.0031856552		0.016332865
D574V	0.20300817		0.37366334					0.48582587
D614D	0.014896252		0.0627735
D627E	-0.01810017		-0.052851174					-0.011928034
D796D	-0.015273134		0.032772016
D796H	0.096628286		0.27346843
D796Y	-0.013489115	0.04454221	0.027901264	-0.09716949	-0.031123558	-0.002718504	0.007805821	-0.050024994
D80A	-0.017519467	-0.07465344	0.018311206	-0.085969664	-0.019631905	0.09855917	-0.035784297	-0.03782291
D80Y	-0.07224027		-0.14143148
D839E	-0.021175705		-0.0208173					-0.020302422
D839Y	0.04102588		0.11643682
D936E	0.0012551298		0.021571256					0.010875284
D936H	-0.05748154		-0.15440331
D936Y	0.0021639755		0.009874925
D950N	0.03780723	0.082613006	0.1668096	0.011354175	0.12693325	-0.08923122	-0.102333836	0.11614543
E1072K	-0.04981774		-0.20124257
E1111S	0.013977259		0.0055241063					0.008950419
E132N	-0.024245027		-0.0043406994					0.022809643
E154K	0.04998956	0.037613228	0.06087846			0.073257044
E154Q	-0.016796496		-0.020211136					-0.055554323
E154T	0.0275705		0.046593193					0.036676105
E156G	-0.14255866	-0.18299031	-0.26246032	-0.12957199	-0.09519322	-0.15151896	-0.33673146	-0.11047222
E156H	-0.020493215		-0.01430096					-0.011065829
E156P	-0.01926544		-0.047357313					-0.02904678
E180A	-0.022632113		-0.058443334					-0.0062558516
E180G	0.02466297		0.06884135					0.03463488
E180S	0.031284664		0.043679375					0.020598961
E180V	-0.031549726		0.012568831					-0.24838418
E224K	0.04407234		0.10523797					0.048526593
E281Q	-0.045584645		-0.037578054					-0.047124743
E309D	0.0048839417		-0.0094242515					-0.03364711
E324G	0.040101368		0.04006594					0.05554535
E324I	-0.0033491107		0.03600521					-0.01875727
E324K	-0.0042695277		0.018109053					0.041480538
E340K	-0.045617387		-0.11711596
E406D	0.014330163		0.021858852					-0.06603834
E471V	0.023544226		0.042885117					0.037830893
E484A	0.010271208	0.034890134	-0.03582546	-0.111486495	0.021120086	0.064188875	0.023755135	0.044261366
E484E	-0.01341831		0.034228377
E484G	-0.003964876		-0.0143909035
E484K	0.24503204	0.50056785	0.34401578	0.26738575	0.23280942	0.31711835	0.48876846	0.248529
E484P	0.11458673		0.29656693					0.16479367
E484Q	0.018456107	-0.02160408	0.05613008			0.10609663
E484R	-0.00571635		0.024576789
E484V	0.029326549		0.031616315					-0.0064672125
E554K	0.014667552		0.045185372	0.085360326				-0.01822961
E554P	0.015395418		-0.007465152					0.055307526
E554T	-0.010365864		0.0064547216					-0.021364065
E619D	-0.03820278		-0.060163982					-0.042294163
E702D	-0.039793838		-0.0069405427					-0.0544646
E868D	0.062166497		0.071924984					0.02513191
E96Q	-0.017884448		0.058780156
F135L	-0.013613588		0.008022013					-0.06621482
F140Y	0.005860382		-0.0118557345					-0.03020868
F157L	0.037704244		0.024515815	0.1181184	0.044618715		0.089245915	0.053864993
F157S	0.026423031		0.029950105	0.07086498				0.010193847
F157T	0.0019868566		0.053344756					0.015901493
F157del	0.071643785		0.16560641	-0.05212639	0.094344966		0.26520482	0.02632748
F201L	-0.030049337		-0.05874543					-0.018572243
F201N	-0.033913244		-0.10767468
F2L	-0.021882255		0.0034673861					0.00447644
F306L	0.05028991		0.089775294					0.026290366
F32S	-0.026260411		0.007894657					-0.04001251
F456A	0.026836645		0.08993974
F456K	-0.025606584		-0.10847597
F456L	-0.01871753		-0.047239974	0.1431762				-0.23735002
F456V	-0.06484648		-0.23173855
F486F	-0.008009634		-0.019260315
F486I	-0.056737743		0.08926454					-0.5714156
F486L	-0.01255496		0.03888042				0.005466921	0.0052171173
F486P	0.24195038		0.41566965	0.48661277	0.28889638		0.40208322	0.25674766
F486S	0.30380067		0.4870443	0.45155168	0.42895442		0.5110276	0.33641353
F486V	0.10631152	0.02552361	0.38702813	0.19017471	0.07897582	0.10754259	-0.06505565	0.1348009
F490L	0.006360427		0.03255323
F490R	0.04976598		-0.02752889	0.059000853	0.05972333		0.21435054	0.012662384
F490S	0.16661535	0.18937044	0.17553519	0.242108	0.2056159	0.14602575	0.19343093	0.3898708
F490V	0.039663743		0.032035142
F490W	-0.014852111		0.006492925					0.0039375196
F490Y	0.0022190046		0.0023636355					0.026998
F4V	-0.018405797		-0.043796632					-0.032175727
F59D	-0.036121048		-0.0116283875					-0.06227168
F59Y	-0.055835318		-0.13232335					-0.058005016
F79V	0.007674765		0.0028993424					-0.01265983
F888L	-0.046295695	-0.082155816	-0.056644503				-0.14863852
G1219V	-0.00077903364		-0.028808765
G142A	-0.0045732395		0.021957569					-0.025267873
G142D	0.036929924	0.0076630684	0.032184172	0.28730345	0.044305734	0.14259508	-0.099857554	-0.035148308
G142G	-0.0017489372		0.00824288
G142S	-0.038973324		-0.07663394					-0.063346304
G142V	-0.028294176		-0.06037119					-0.041653197
G181E	0.022431383		0.013589456					0.012738702
G181V	-0.01966954		-0.1450863
G252D	0.010870078		0.017938763					0.022013837
G252V	0.05287169		0.10334147	0.050934643	0.07568567		-0.03234083	0.20432036
G257D	0.057815973		0.15174916
G257S	0.0160033		-0.035731494	0.102786474	0.005946769		0.03973896	0.075307034
G261F	-0.025867656		-0.044377305					-0.076812215
G261S	0.0063239676		0.00012208175					0.05334053
G339D	0.113401644	0.16109993	0.10873159	0.19990222	0.16789037	0.22904123	0.22177434	0.133722
G339G	0.028006213		0.08069538
G339H	-0.04369723		0.104152456	-0.16088939	-0.13182488		-0.08648292	-0.06560903
G446G	0.02442486		0.072544724
G446S	0.0752267	0.08093387	0.083595805	0.21198994	0.111977704	0.09804178	0.20825887	0.027049355
G446T	-0.006307388		0.010758387					-0.020449776
G446V	0.11279943		0.3072418
G476D	0.016973134		-0.00013154412					0.021566102
G482P	0.012279244		-0.0367415					0.03197191
G485A	0.007099304		-0.027083566					0.018458778
G485R	0.14857334		0.43427968
G496G	0.0075561027		0.03837028
G496S	-0.054449543	-0.066326104	-0.16364051	-0.10220885	-0.07637632	-0.06519647	-0.05126771	-0.07043755
G504N	0.049516037		0.044949174					0.016106857
G72E	-0.019758934		0.021099541
G72R	-0.06289585		-0.14583898
G75V	-0.030918887	0.002120372	-0.10535092			-0.07832067	-0.01494784
G769V	-0.039998036		-0.23117203
G798D	-0.037211087		-0.05915319
G932S	0.026012016		0.023367058					0.01439637
H1088Y	-0.014826429		-0.026180176					-0.006729246
H1101D	0.0016172164		0.02493679
H1101S	-0.00039657138		0.0152162975					0.0198885
H146N	-0.00611352		0.03290217
H146P	-0.0025883417		-0.009647421					0.017364142
H146Q	0.039771505		0.011603691	0.09883496	0.0805841		0.110184975	-0.05178133
H146S	0.00072963943		0.0028188806					0.004482175
H207Y	-0.026290875		-0.059895266					-0.07874606
H245N	0.024108224		0.013594771	0.05428309				0.0023872682
H49Y	0.050977204		0.10821342				0.08932566	0.055970736
H519N	-0.01434142		-0.02636997					0.010844863
H655H	0.0020984416		0.060004458
H655Y	-0.016828515	0.027459258	0.02642244	-0.06999253	-0.01599331	-0.030476512	-0.15297928	0.037845884
H66I	0.032314003		0.00055503176					0.06332616
H66N	0.016170671		-0.022163177					0.05563979
H69G	-0.003545842		0.020244217					0.012331633
H69H	0.0050553684		0.033595365
H69N	0.016282521		-0.0118637355					0.04185858
H69R	0.01461832		0.09216183
H69del	-0.04933948		-0.13187382	-0.005478145	-0.046746053		-0.03575316	-0.15307984
I100V	-0.00072354526		0.01837934					0.011792282
I101V	0.016546553		0.0037641437					0.013790927
I105V	-0.03497828		-0.01850049					-0.050097916
I1216V	-0.016086064		-0.0148985665					-0.0474227
I197K	0.020812877		0.0040823263					0.041528355
I197V	-0.034327153		0.009978751					-0.047710888
I203V	0.004639845		0.0488012					-0.013419602
I210T	0.031471588		0.091209464
I210V	0.010612189		-0.058758415	0.10365983	0.035743773		0.048678435	0.052827075
I231A	-0.004171277		-0.016481956					-0.005321278
I231L	0.046417736		0.09635673					0.078991406
I326V	-0.03226085		-0.050462235					-0.010559248
I332V	0.005426527		-0.019504126	0.036678795				-0.030677496
I402V	0.020473061		0.018759836					0.028034208
I434L	0.02234214		0.019680848					0.016548727
I472P	-0.009586988		-0.038762633					-0.02797948
I569V	0.021361206		-0.009351375					0.032419723
I651V	0.016990665		-0.015740048					0.026750593
I666V	-0.0104178665		-0.031717427					-0.026675249
I68F	-0.040407475		-0.02381974					-0.052488383
I692F	0.036756627		0.1537622
I692V	-0.0006282742		0.04839935
I693V	0.0049586142		-0.0036338973					-0.003095413
I726V	-0.0076587126		-0.031276695					0.0066229734
I788M	0.013368443		0.031536635					0.003388858
I794L	-0.020301431		0.008839613					-0.064787656
I834M	-0.017916316		-0.06693273					-0.05492563
I870V	-0.05603184		-0.24540281
I882A	-0.038246594		-0.061099507					-0.01099539
K1073R	-0.0107672		-0.17308787					-0.010594971
K113R	-0.029593505		-0.083060734					0.023121445
K113T	-0.030454814		-0.06777953					-0.032644875
K129R	0.01751896		0.033265725					0.0034426278
K147E	0.07325005		0.25454795	0.04165528	0.13088673		0.029328229	0.082824476
K147N	0.09188395		0.16076984	0.045647006	0.12284963		0.18604043	0.14584067
K187D	0.020519339		0.017841484					0.011439203
K195R	0.018684736		0.0027922364					0.0139110815
K202H	0.023513751		0.05202236					0.07304084
K202Y	0.060845714		0.067896605					0.09961974
K206G	-0.021332739		0.0066868616					-0.030665837
K278N	-0.027619224		-0.034567177					-0.01508389
K278S	-0.018382067		-0.006111699					-0.00097459817
K356R	-0.010135324		0.019696392
K356T	0.08850444		0.11922574	0.07166242				0.30008215
K417K	0.073395655		0.15888989
K417N	0.1348745	0.10484552	0.026077736	0.35247812	0.2575431	0.009025885	0.3630404	0.27503583
K417R	-0.006942944		-0.0024440817					-0.013512859
K417T	-0.020170758	-0.026760358	-0.05315136	-0.026108501	0.008627469	-0.007641598	-0.08487303	-0.010788723
K417V	0.02614389		0.20699628	0.07946158	0.07011244		-0.11532989	-0.022370266
K41D	0.008318281		0.017302252					0.0052777897
K41E	0.0019576445		0.041886665					0.029430745
K444L	-0.025482537		-0.031211605					0.008921947
K444M	0.041946527		0.1641333					0.021455724
K444N	0.06073638		0.18836449
K444R	0.08371919		0.21127002
K444T	0.1783861		0.1307848	0.35056618	0.29671523		0.39727324	0.27907735
K458H	-0.046803962		-0.027232239					-0.111889146
K462R	-0.016677497		-0.038674325					-0.033839725
K529L	0.0003367138		-0.064344674	0.03891514	0.0043274257		0.025100958	0.035794247
K529Q	-0.006129608		-0.017842902					-0.006662184
K537Q	0.0093474155		-0.026444575					0.030837342
K558N	-0.038766433		-0.13266769
K558Q	-0.009798693		-0.036376484					-0.031384405
K558R	0.023820195		0.047609877					0.025207404
K776R	-0.017646309		-0.008287205					0.016476352
K77T	-0.017374057		-0.011228498
K933Q	0.039073445		0.036141463					0.040696435
K97R	0.016565		-0.053711858
L110M	-0.0076242904		-0.0009036727					0.007125431
L1141W	0.0012956196		-0.017321086
L117V	0.04596891		0.00891573					0.061036807
L118I	-0.042010885		-0.023095574					-0.020574085
L1197P	0.009922625		0.030944861					0.039160047
L141F	0.03456311		0.06768413					0.047537886
L176M	-0.03059028		-0.035256907					-0.042916846
L176N	-0.02712198		-0.03357326					-0.052112155
L176S	-0.018641403		-0.048251428					0.013019358
L179I	0.013781196		-0.0041786768					0.030970398
L179V	0.014715009		-0.013301255					-0.00792939
L18C	0.0009595522		-0.022796301					-0.003299719
L18F	0.07288772	0.1182554	0.09770838	0.051990367	0.093787715	0.1656122	0.1291504	0.13221613
L212A	-0.057344772		-0.064056255					-0.106481634
L212I	-0.043198097		0.0085770525	-0.34178737	-0.03333716		-0.026558883	0.01710971
L212S	0.0056555616		0.016147923
L212V	0.04379114		0.0897966					0.073386416
L216F	-0.0007565489		0.02716607	0.0064729387				0.0045673465
L226I	0.004332311		0.033977818					0.016678112
L229I	0.026991578		-0.037375256					0.07900417
L241H	-0.030439518		-0.1274357
L241I	0.0062973117		0.017347699					0.0038117294
L241del	0.048694767		0.29925397	0.036028694	0.048468444		0.009553948	0.0799493
L242del	0.049420234		0.3352243	0.043202505	0.000642971		0.026024075	0.07881549
L244A	-0.024429252		-0.031956382					-0.098734155
L244I	-0.030728048		-0.041153725					0.009421279
L249P	-0.045484077		-0.035753023					-0.061373495
L24I	0.028927702		0.05195946					-0.0017376062
L24L	-0.041086733		-0.0151045155
L24R	-0.002348128		0.0014265559					-0.031267274
L24S	-0.009901342	-0.027782442	0.0022015655	-0.026776832		0.022425415	-0.019067451	-0.03349177
L24V	-0.05273044		-0.08225914					-0.060094383
L24del	-0.020949638		-0.03827644	-0.00934443	-0.024074724		-0.036902074	-0.02969708
L276M	-0.021348396		-0.046489056					-0.035187524
L293Q	0.016913507		0.035647426					0.021718856
L303V	0.022889359		0.055217005					0.048461106
L368I	0.00873583		-0.027864356	0.050729636	0.056823622		0.0762946	-0.09038133
L441I	-0.024470093		-0.05005935					-0.033352025
L441Q	0.0057657408		0.021217683					0.017104797
L452K	0.027142847		0.07242043					0.0067310426
L452L	0.03238882		0.021627266
L452M	-0.0017579367		0.01749675
L452Q	0.07191831	0.08902568	0.062202197	0.2023878	0.055322047		0.10027523	0.10026106
L452R	0.1776696	0.22773346	0.1742414	0.366311	0.26138386	0.20108372	0.2419359	0.24966863
L452W	0.03228106		0.010546762	0.028601093				0.040670186
L455S	0.004003382		-0.0023934478					0.019989202
L455Y	0.017302072		0.041632164					0.018124146
L54H	0.008626797		0.055064272					0.00526538
L560Q	-0.002780845		-0.0006853457					-0.023090094
L582S	-0.020579824		-0.021550663					-0.009656813
L5F	-0.03806144	-0.07015821	-0.03382713			-0.0063618994	-0.19991374
L727M	-0.008000143		-0.01877394					-0.021579048
L7F	-0.011157992		0.047077432					-0.056287408
L7V	0.034170095		0.059611022					0.043057777
L84I	0.0073297517		0.006091326					0.005916198
L878V	0.0014340678		-0.032191366					0.060126007
L8A	-0.04154538		-0.041472446					-0.02037872
L922Q	0.03555755		0.02030247					0.048099898
L981F	0.07408122	0.098528594	0.3392477	0.049161088	0.10568298	0.06845173	0.025692523	0.051646378
L981L	0.016577851		0.07452679
M1229I	0.009094974		0.06427959
M1233L	0.007571311		0.026083788					-0.019838566
M153S	0.032916646		0.15615037	0.0070016272	0.039367378		0.0036411553	0.04714855
M153T	0.008653063		0.026395634
M153V	-0.021262936		0.019140225					0.011770762
M177L	0.0061685503		0.016951464					-0.030983469
M1K	0.035388682		0.010000149					0.030692182
M869N	0.07055304	0.11469235	0.21596625			0.06890453	0.085987344
N1074K	0.017104203		0.031778127
N1125S	0.063612744		0.08608052					0.081774525
N137D	0.02860791		0.017297104					0.024553133
N137T	-0.009968164		-0.04150965					-0.012552878
N137Y	-0.055852428		-0.09110011					-0.100904986
N148M	-0.00037807613		-0.017249973					-0.0500996
N149G	0.026606295		0.051440142					0.045640077
N149K	-0.040277213		-0.06745848
N164A	0.0027619984		0.010361103					-0.020898946
N164F	0.0021784229		0.01964556					0.040079057
N164K	-0.01159124		-0.027682804
N17K	-0.0031136689		-0.0196746					0.008165504
N17R	0.010599373		0.056590468					0.00018161377
N185L	0.02363501		0.057130266					0.025431918
N188D	0.032081243		0.051923316					0.035524864
N188H	-0.020329176		-0.0079503665					0.0047913245
N188T	0.031591546		0.046716888					0.06895556
N211D	0.017746272		0.035320256					0.017670564
N211I	0.031324826		0.042498596	0.043617018				0.00659215
N211S	0.0018859894		-0.04111214					0.05140785
N211del	0.015572143		-0.024447046	0.06966582	0.010140825		-0.0077962093	0.0149365375
N280D	0.005201768		0.011350346					0.038537905
N30ins	0.021126576		0.024500154					0.04775684
N354E	-0.013282009		0.023413876					0.018697422
N394S	0.007876516		-0.023377003
N439K	-0.008390814		-0.0055634887
N439R	-0.010287279		-0.07226129					-0.020092491
N439V	0.0012911663		-0.0068113822					-0.02885641
N440K	-0.005637773	0.05428167	-0.09704454	0.01902479	-0.061638694	0.0006252127	0.08687479	-0.0017605938
N440N	-0.0037035856		-0.039566148
N450D	0.03288197		0.14839211	0.029053127				-0.033022813
N450G	0.0019489691		0.02397726					-0.0018487491
N450K	0.031543348		0.07777924
N460K	0.061801348		0.13049835	-0.050094783	0.091851756		0.046116047	0.16283052
N481K	-0.007126171		0.009048652	-0.021343421				-0.028032873
N481T	-0.0110121425		-0.06339467	0.028012507	0.018659452		0.02076084	-0.0020986616
N501N	0.039461542		0.03388618
N501T	0.032537386		0.080706544				0.022277726	0.063518
N501Y	-0.0032714647	0.08924661	0.0029585257	0.03698863	0.011871046	-0.09037158	-0.047995947	-0.056511372
N532D	0.009813624		0.0012857543					0.017834002
N532T	0.0015375254		0.01799056					-0.01900089
N536D	0.0059389877		-0.0049015847					-0.032337278
N556K	0.02939161		0.039064273					0.028503373
N556S	0.042835545		0.073100984					0.03655388
N606S	-0.05516908		-0.077890195					-0.10411908
N657D	0.018461		-0.0075928406					0.07284643
N658S	-0.09827075		-0.07765423	-0.47766885				-0.12254581
N658T	0.002013035		0.016517205					-0.03151152
N679K	-0.0329226	0.0020014287	0.058109097	-0.08662551	-0.01615876	-0.036885813	-0.15332721	-0.009695154
N679L	-0.012470593		0.022213824					-0.05659293
N679N	-0.014904663		0.011394464
N679S	0.002719351		-0.008541755					0.03322685
N703I	-0.024045719		-0.06223844
N703S	-0.027386684		-0.03072215					-0.059829853
N764K	-0.024416532	0.017335834	0.044220906	-0.11001383	-0.041817624	-0.005749175	-0.074376985	0.0038968106
N764N	-0.00059092854		0.059447777
N856K	0.05265683	0.064562686	0.3122798	-0.01035003	0.03737566	0.05832016	0.022102686	0.029062938
N856N	0.031326145		0.07215258
N87K	0.017839385		0.040034328					-0.01021758
N969K	0.013460168	0.09398647	0.08654472	-0.054294392	-0.04549176	0.017689103	0.017786955	0.02162205
N969N	-0.02924894		0.012555193
P1112Q	-0.14173765		-0.39927253
P1143L	0.0034127876		0.029204313	0.04803222				-0.017353017
P174A	-0.0030774106		0.0024747234					-0.02345869
P174D	-0.021013968		-0.049776856					-0.03133296
P174S	-0.023660347		-0.007686869					-0.026612801
P251Q	0.0036923762		0.013322084					0.032602508
P25P	0.019537538		0.032222282
P25S	-0.015294447		-0.038902104
P25del	0.0443496		0.16016577	0.020359593	0.020116461		0.039121818	0.10361998
P25ins	0.012164724		0.030553728					0.04173819
P26P	-0.0030539199		0.0037467908
P26S	-0.04570366	-0.064273454	-0.1724179	-0.0484693	-0.06086104	-0.013103868	-0.066984765	-0.027941557
P26del	0.042319022		0.12416498	0.041572846	0.048842035		0.019985713	0.060468674
P272L	-0.04887311		-0.13601813
P272Q	0.011270674		0.011441777					0.031460144
P384A	-0.008469029		-0.035846166					-0.022449471
P384L	-0.004127284		0.0098316
P384R	-0.0041414783		-0.030560968
P499I	-0.013614034		-0.039344136					-0.0021546592
P499T	-0.018244045		0.010295984					-0.0341179
P621S	0.009735569		0.016103417	0.025493033				0.003939845
P681H	-0.00981629	0.063930586	-0.024855172	-0.05723579	0.018504398	-0.19346039	0.06258459	0.039661586
P681P	-0.00089705514		0.060818523
P681R	-0.03388875	-0.011749366	-0.09936429	0.036375713	0.00560553	0.07656785	-0.2890187	0.019168243
P793T	-0.039468452		-0.029193472					-0.011096327
P812S	-0.0652692		-0.15145543
P85D	-0.03329202		-0.0141876675					-0.0769901
P9L	-0.031387188		0.017009202			-0.084724694	-0.19640467
P9T	0.002289613		0.015355488					-0.019576104
Q1071H	0.07957296	0.06241311	0.28471002			0.15585043
Q1106H	0.04039937		0.13378891
Q1208H	-0.058604088		-0.17938751
Q134E	-0.02530057		-0.058419593					-0.039585654
Q14D	-0.012088876		-0.022728657					0.008043713
Q14T	-0.0074787675		-0.010618767					-0.034382008
Q173D	-0.026617464		-0.02480079					-0.013617096
Q173K	0.0072324313		-0.011307576					0.017613877
Q183E	-0.023171254		-0.08341747	0.023911348	-0.01363276		-0.030696675	-0.07560908
Q183P	0.019731196		0.053704347					0.024964102
Q183S	0.0010803957		-0.003275693					0.0033497834
Q183V	0.0060902652		-0.030909142	0.053410422	-0.029955478		0.067359164	0.004348854
Q218H	-0.014016823		-0.031195194
Q218I	-0.009835906		-0.042109046					-0.01255335
Q218R	0.031757865		0.009127465					0.056147676
Q218S	-0.021881726		-0.03225514					-0.03717411
Q218T	0.015391098		0.028468022					0.064849205
Q239R	-0.021817619		-0.05623235					-0.04738308
Q23D	0.01843777		0.04754836					0.04453022
Q23G	-0.04157379		-0.06103964					-0.06473448
Q271A	0.003541212		0.05061135					0.037854526
Q271K	-0.0060630273		0.005895785					0.008002588
Q321A	0.0020066937		-0.028539484					0.030050281
Q321V	0.022677016		0.011019469					0.0155034475
Q474S	-0.02937518		-0.049484897					-0.05813331
Q493E	-0.009757433		0.029397935					0.038056955
Q493K	0.098981164		0.36447322	0.1023699	0.16253328		0.04472949	0.039973445
Q493N	0.04293993		0.047167853					0.042241108
Q493Q	0.037522342		0.08002114
Q493R	0.14408332	0.2361465	0.28048024	0.17118236	0.1798685	0.19213967	0.15078388	0.16294415
Q493S	0.17041671		0.4258905	0.1405814	0.28457373		0.18130416	0.30369902
Q498H	0.0137177715		-0.0005836246					0.02954934
Q498Q	0.0075168274		0.012252819
Q498R	0.010278118	0.044321235	-0.07229383	-0.05113332	0.075921126	0.026927056	0.07370097	-0.025622655
Q498Y	0.048800755		0.07230448	0.10660572	-0.0031444412		0.038272385	0.07762687
Q52R	-0.07369647	-0.14067595	-0.105797224				-0.15197419
Q580K	0.018386386		-0.009090557					0.06229983
Q607E	-0.00846538		0.013173935					-0.0017332288
Q613H	-0.044139717		-0.28161713				0.07861674
Q675H	-0.002832823		-0.045794833					-0.04668325
Q677H	-0.026497364	-0.054836717	-0.059710823				-0.11622473
Q677M	0.01814064		0.017919876					0.055195954
Q677V	0.028996907		0.08755678					0.0069822627
Q690K	-0.011121584		0.01960748					-0.031705763
Q690R	0.051110733		0.059281327					0.07212049
Q779R	-0.024517383		-0.056036305					-0.0038196968
Q872A	-0.012104084		0.007539087					-0.05479584
Q954H	0.03795279	0.09536882	0.1019049	-0.055889882	0.020995082	0.11194983	-0.022993252	0.03194537
Q954Q	0.012574047		0.067316525
Q957H	0.0017425177		-0.03873635
Q957R	0.080801845		0.21579789
R158A	-0.022992494		-0.014041494					-0.049717903
R158G	0.014442859		0.008109374	0.05765774				-0.08163484
R158M	-0.017090118		-0.046698697					-0.0033905192
R158Y	-0.031513505		0.002953258					-0.079251565
R158del	0.07011248		0.14468238	-0.04604198	0.11477835		0.26879567	0.0034125347
R190K	-0.036579795		-0.038856868
R190S	-0.025314603	-0.027484486	0.032594435	-0.0014464178	0.0053497492	-0.08423176	-0.12915789	-0.022118358
R214S	-0.009098171		-0.018774558					-0.0066781654
R214ins	-0.0837867	-0.06690201	-0.17854072	-0.2506917		-0.09094118	-0.07513609	-0.13381568
R21F	0.004827602		0.0060729454					-0.036518633
R21T	-0.0056508225		-0.038384136	-0.021560706				0.0061332444
R237K	0.0597691		0.06678861					0.07982856
R237N	-0.00012083292		-0.025213806					0.00854825
R237T	-0.020914245		0.008701672
R246I	-0.029783828		-0.019904332
R246M	-0.015730571		-0.0613858
R246N	0.0017231025		0.09388545				-0.049138505
R273T	0.024577359		-0.015114996					0.050844595
R346I	0.047736675		0.104543164
R346K	0.005315358	-0.019536223	0.021660434	0.14702818	0.00044093584	-0.16793199	-0.060610857	0.085413545
R346S	0.054805502		0.13749407
R346T	0.11536667		0.16293246	0.18042988	0.22179918		0.105446346	0.14702122
R357K	0.053425893		0.057968527					0.055372357
R403K	-0.0057752235		-0.020672074	0.003593752				0.030149328
R408R	-0.02082856		-0.06810384
R408S	0.031568807	0.085178345	0.07232102	0.061134744	0.035962358	0.04117297	0.037654344	0.034000825
R634S	0.0027085126		-0.0259106					0.026713321
R646Q	0.02168861		0.06054996					0.046508405
R682W	-0.0068787425		-0.08333714
R685L	0.038337294		0.116749264
R685R	0.033839907		0.12236436
R78K	-0.006171976		-0.047103684					-0.0056529352
Rins214EPE	0.024515651		0.0049824016	0.07412803	0.017937617		0.04121247	0.059310377
S1003I	-0.037638277		-0.04009193
S1055A	0.011796215		-0.008179816					0.026707476
S1097F	0.01305059		0.03098961					0.042112693
S112A	0.029027324		0.035851967					0.08396889
S112N	-0.00050932326		0.00044330835					-0.051762808
S1147L	-0.05712417		-0.16995016
S12ins	-0.0025246127		0.01508816					-0.028334107
S13I	0.048365142	0.13581231	0.25955972			0.04395417	-0.10994562
S13Y	-0.021585973		-0.03275952					-0.05038494
S151T	-0.0143411225		-0.005525871					-0.017484184
S155I	-0.0045616757		0.020544194					0.009822473
S155N	-0.008856014		0.036108542					-0.0057102186
S155R	-0.14805563		-0.24018385	-0.27593908	-0.15154353		-0.21926153	-0.20033629
S155T	-0.017036412		-0.0044995234					-0.001644268
S161D	0.013381815		0.014658741					0.008864758
S161N	-0.018092673		-0.019740691					-0.006993689
S162N	-0.023336617		-0.008598083					-0.038010877
S205K	0.06742149		0.06804836					0.05561856
S221A	0.011188181		0.018736558					0.023721468
S221N	-0.0050173514		-0.03000701					0.015821036
S247G	-0.023446657		-0.06707745					0.0054521677
S247N	0.054342784		0.1093188
S254L	0.017856881		0.02786113					-0.01861902
S255E	0.0008128401		-0.0029630498					0.029286042
S256N	0.037109457		0.02921522					0.026509674
S297A	0.0175258		-0.012269892					0.034774747
S325D	-0.002460578		-0.012979764					-0.028809512
S325E	-0.038666315		-0.08041885					-0.068749875
S371F	0.082932375	0.08583944	0.17078626	0.10984978	0.111753464	0.12748204	0.17399429	0.09824203
S371L	-0.06286385	-0.02737086	-0.1822261	-0.07449435	-0.09300538	-0.04069398	-0.043363698	-0.1387579
S371S	0.02205897		0.056167755
S373F	-0.024510998		-0.04628179					-0.039940964
S373P	0.01018871	0.06803653	-0.02431824	-0.01794185	-0.053002886	0.01949654	0.086854585	-0.023153288
S373S	-0.026567299		0.049106818
S375F	-0.008949564	0.023175156	-0.12226726	-0.021018924	-0.030872596	0.026670154	0.07366512	-0.0050384523
S375S	-0.000874279		-0.026758518
S438T	0.038626824		0.06871854					0.064279184
S443A	-0.04375272		-0.0037037744					-0.050293073
S459G	0.031585876		0.045891482					0.054908965
S46D	-0.022443641		0.016733352					0.026623055
S46N	0.015365538		0.019896649					0.009368671
S477G	0.030370308		0.02436957					0.033681247
S477N	0.04372248	0.101582184	-0.020739852	0.04843851	0.06669881	0.12752831	0.15610905	0.03605942
S477S	0.028531995		0.08478839
S494D	0.015379434		0.04279145					0.03879126
S494P	0.0047516925		0.011131921
S494R	0.16329059		0.22087237	0.33222026	0.18016154		0.26068497	0.18444185
S50L	0.0006583796		-0.00065727805					0.014365569
S591A	-0.017777024		-0.025742607					0.02494814
S640A	0.010131166		0.017792722					0.033335727
S640N	-0.050700016		-0.034667943					-0.029878257
S680L	0.02549486		0.023696616					0.031452533
S689Q	0.001573945		-0.0014685917					0.002778567
S691A	0.0067275236		0.03350448					-0.026693502
S704L	-0.0071215383	0.0060545355	0.07545294	0.10248681	-0.08200553		-0.07732141	-0.10275734
S708A	-0.00924169		-0.008322164					-0.015549533
S711T	-0.011513454		-0.05536669					-0.028907165
S71F	0.0019721608		0.110810615
S71N	0.01778547		0.0031025256					0.025766162
S71Q	-0.002374945		0.0061338656					-0.017531531
S71T	-0.0015249047		0.016259678					0.0037694764
S750A	-0.0288341		-0.050807968					-0.035788875
S810L	0.00974075		-0.013464313					0.029953135
S813T	0.05317281		0.07652161					0.050047234
S875A	-0.001554558		-0.008091893					0.017333683
S884A	0.0009335706		-0.0012856112					-0.038700704
S929K	-0.022018295		-0.00934314					-0.03556989
S939F	0.015353035		0.014780449	0.039554924				-0.034027286
S939T	0.020023508		-0.0035406856					0.028133411
S940T	0.0060103033		-0.019434514					0.066038266
S943T	-0.033064563		-0.044002626					-0.06261867
S94A	-0.010325765		-0.0513309					0.014800759
S982A	0.05193972	0.0022799901	0.14326034	0.0854391	0.1196998	0.0742019	0.030667368	0.056496467
T1027I	0.11592652	0.11655738	0.28072444	0.10430608	0.121235415	0.121922225	0.26675728	0.13518007
T108S	-0.021063393		-0.053416353					0.029701954
T114S	-0.027886814		-0.032678954					-0.056214467
T19I	0.014301409	0.015863718	0.116061985	-0.059939485	0.019003853	0.05506647	-0.09898523	0.04105467
T19L	0.008518888		-0.011197054					-0.019463655
T19R	0.081537046	0.13974695	0.17341194	0.11781617	0.11210838	0.10756793	0.042267	0.09615087
T19T	-0.025208466		-0.04748026
T208Q	0.007825588		-0.044733886					-0.0037677612
T20D	-0.006585392		0.016962746					0.007777265
T20N	0.0073993485	-0.02596994	0.025743788	0.042900573	0.044792105	0.045342755	-0.03361718	0.01675769
T22D	0.0073883426		0.021891657					0.036513403
T22I	0.022817055		0.054036573				0.0691366
T240A	-0.027747033		-0.039867274					-0.02911729
T250A	-0.028193193		-0.061178792					-0.0069100256
T250M	0.0033562102		0.009490248					0.004831592
T250R	0.010542247		0.025995063					-0.01879131
T274I	-0.051108252		-0.20970908
T299A	-0.017437084		-0.017291216					-0.028563773
T299L	0.012464611		0.031788044					0.012502682
T302S	0.0012651368		-0.027094714					0.030826353
T307E	0.052227534		0.037552632					0.0678805
T323S	-0.013648643		-0.016381651					-0.0020753536
T33H	0.021910684		0.023011819					0.035052933
T33M	-0.012068315		-0.048948508					-0.04849023
T345S	0.01862934		0.030257035					0.00299712
T376A	-0.012917388	-0.034581177	0.025392102	-0.003423885	-0.04017472	0.0034950888	-0.03873873	0.010949446
T376T	0.017034708		0.015313219
T393S	0.039312057		0.046546474					0.07403108
T430M	-0.053887326		-0.08469764					-0.08286549
T470N	-0.030302078		0.0011543755					-0.026283685
T478K	0.036909193	0.12226481	0.16114779	0.025105309	0.09921588	0.13183321	-0.12473976	0.012211464
T478Q	-0.25656134		-0.9303171
T478R	-0.07510755		-0.10139705					-0.25850752
T478T	-0.0054222033		0.04736088
T51V	0.007363495		0.039747205					0.0022988443
T547K	0.04960514	0.09431596	0.18071726	0.025054073	-0.0069374703	0.058622003	0.072112784	0.06712794
T547T	0.031722836		0.062492356
T572F	0.018914817		0.011873231					0.027798222
T588S	-0.021597348		0.01943974					-0.025778199
T604A	0.010231142		0.023988953					0.041004337
T632A	-0.008728591		-0.021398034					0.02154463
T632S	-0.011015492		0.0034210032					-0.053501487
T638A	0.0038153138		0.014711649					0.05777791
T676S	0.030454226		0.06922249					0.030120002
T678S	0.035559073		0.055105623					0.04682488
T716F	0.22786704	0.5930003	0.35422423			0.47349438	0.213212
T716I	0.001505443	-0.01154445	0.04944446	0.028625824	0.016429337	-0.018510947	-0.13909706	0.010832704
T719S	0.01111302		-0.01424057					0.0044818516
T732A	-0.002320442		-0.009329609					0.033693682
T739N	-0.014416123		-0.05452355					-0.014894451
T747I	0.008219473		0.039269507					0.033541527
T768S	0.04026875		0.01713931					0.05358
T76I	0.02414231	0.07653261	-0.060314078	0.06605234	0.06966285	0.0017167584	0.080768734	0.04014906
T859N	-0.08632602		-0.17484353			-0.13644108	-0.19325143
T95I	-0.041387364	-0.069307044	-0.10394881	-0.10343796	-0.05068941	-0.10983281	0.00805946	0.008502802
V1104I	-0.028398056		0.02254226					-0.019297864
V1133I	-0.016051065		-0.064233474					-0.004393956
V1176F	-0.06910527	-0.043233056	-0.3414142			-0.12842043	0.061783858	-0.01440368
V11T	-0.048326235		-0.040817033					-0.03831348
V120I	0.016960641		0.03805812					0.007008369
V120M	-0.010928066		-0.0033290905					-0.044065576
V1228I	0.0062515433		0.0066162045					-0.03310571
V126L	0.028854968		0.041120257					0.03189599
V127I	-0.014442962		-0.05007698					-0.0102784075
V130A	0.05204509		0.11485207					0.07719417
V143G	0.0034142905		-0.0018261853					-0.04268455
V143del	0.028371254		0.011817894	0.11746081	-0.020416223		0.032436337	0.08249887
V143ins	-0.05376811		-0.1346116
V159I	-0.0073710727		-0.0060269805					-0.015799416
V16D	-0.013786836		-0.022239543					-0.024407547
V16E	0.003884098		0.009886976					0.0025141349
V171I	-0.0007309992		0.018160405					0.037781984
V213A	-0.03423611		-0.045726694					-0.07026598
V213E	0.0064883744		-0.050182756	0.036233593	0.058795013		0.02830537	0.0023750886
V213G	-0.032741647	-0.041083477	0.0069154813	-0.07285372	-0.09820419	-0.042001247	-0.029021228	-0.077549376
V213N	0.021420749		0.026736485					-0.009280689
V213V	0.012937945		0.015941722
V227F	0.03561373		0.024893623					0.07329028
V308I	0.013711333		0.027908096					0.023703748
V382L	0.10078031		0.27727684
V3I	-0.050052576		-0.0634662					-0.068211116
V3L	-0.0004241562		-0.049156718					0.020085298
V42I	-0.013810216		0.0121693					0.0052615963
V445A	0.05324722		0.14458223
V445E	0.0067967437		0.03905349	-0.071309224	0.0575357		-0.010837481	0.036207426
V445H	-1.149559e-05		-0.022250257	-0.0026272535				0.016467964
V445P	0.053956665		0.025539568	0.22357693	0.08775395		0.17349328	0.02931933
V445Q	0.0017848604		0.0033761635					0.00894672
V445S	0.0020646623		0.021441245					-0.00230863
V445T	-0.0023926792		-0.0071449773					-0.012544869
V47I	-0.009720406		-0.009636631					0.014770134
V47T	-0.053994447		-0.053280946					-0.062306672
V483A	0.049883712		0.07092439
V483Q	-0.004240755		0.032249723					0.018838612
V503I	0.026641862		0.059346806					0.032040562
V534I	0.030442638		0.04930124					-0.018503545
V622M	-0.029546736		-0.040658146					-0.027613098
V622T	-0.026977357		-0.053238932					-0.023963813
V635I	-0.009228954		0.022649402					-0.030661307
V6F	-0.0077449866		-0.043962166					-0.00040782834
V6L	0.0019507542		-0.026199564					0.039592918
V705I	-0.010924328		-0.036080662					-0.0012985425
V70H	0.0040059956		-0.024906652					0.017681237
V70L	0.016928716		0.027244104					0.020812988
V70V	-0.021291316		-0.018500224
V70Y	0.012967203		0.0061983825					0.029815497
V70del	0.036612824		0.024967695	0.052714434	0.048371755		0.108429395	-0.0066513224
V722I	0.0052533196		0.056568187					0.0075850906
V772A	0.013252312		-0.008716504					0.016126152
V772I	0.02035833		0.11321138
V772V	0.025345895		0.097883046
V83A	-0.07793409		-0.3350715	-0.052551135	-0.06301164		-0.010626321	-0.11340437
V90I	0.019624932		-0.007081337					0.075634636
W152C	-0.11103274	-0.054932117	-0.24214827			-0.11310349	-0.30042514
W152L	0.016316963		0.076328315
W152R	0.06508689		0.07663287	0.1466511	0.07530147		0.08294472	0.09376628
W258L	-0.00863671		-0.017268335
W64G	0.008496044		0.029625917					0.03409252
W64R	0.0045829574		-0.0010992027					-0.0031718453
Y1110F	0.0150375655		-0.022560203					0.020218316
Y144L	0.039694134		0.029198587					0.061085947
Y144S	0.025891101	0.0060415133	0.13226944			-0.17414305	0.17768888	0.03463764
Y144T	0.014439257		-0.02445472
Y144del	0.2003332		0.5569061	0.14432336	0.24689516		0.10236457	0.34048483
Y144ins	0.021686418		0.0354979
Y145K	-0.028661294		-0.048856843					-0.048196856
Y145N	0.03059853	0.07919651	0.10053665			-0.15303497	0.15962282
Y145S	0.021184033		0.01941462
Y145del	0.016128223		0.036992203	0.09188821	3.406048e-05		-0.019204235	0.052262962
Y145ins	0.02134574		-0.048720583
Y160F	0.018634144		-0.010984698					0.0124587165
Y200F	0.010511204		0.04296604					0.04147171
Y248D	0.00029467774		-0.04298748					0.069260046
Y248N	-0.071465254		-0.15878664
Y248P	0.05376546		0.08642587					0.06211859
Y248S	-0.0018971681		-0.040706515					-0.006134804
Y266F	0.03593806		0.03332978					0.018577645
Y28N	0.0012003779		-0.00933786					0.03283132
Y449N	-0.03894041		-0.03851879
Y453F	-0.03443021		-0.06574565
Y473F	0.07072324		0.16378495	0.15320796	0.098000914		0.059457988	0.09713937
Y489H	-0.07926187		-0.29465994
Y505H	0.043646347	0.15941067	-0.0010943938	0.038251545	0.046037298	0.075042784	0.13964052	0.027804513
Y505Y	-0.014457056		0.01405448
Y508F	-0.021736722		0.028254366					-0.05433821
Y636H	-0.0010259507		0.0032362652					-0.03722899
Δ136	-0.031847797		-0.036008965
Δ137	-0.010237933		0.037543956
Δ138	0.016975852		0.052521225
Δ139	0.035281546		0.031535737
Δ140	-0.01641813		-0.0116531635
Δ141	-0.006325577		-0.0058351057
Δ142	-0.09983495		-0.14294207	-0.36116642
Δ143	0.003993405	-0.0022046757	0.07399538	-0.044860307		0.0022723395	-0.0025887098	-0.061099064
Δ144	0.14094028	0.010020876	0.26693293	0.24171196		0.08827684	0.11184495	0.3775354
Δ145	-0.1037413	-0.2182926	-0.29663447	0.06788175		-0.119653665	-0.10346991	-0.093530975
Δ146	0.051624008		0.076069936
Δ147	0.0017707939		0.022780169					0.0016966586
Δ150	0.01961193		0.037392776					0.08984728
Δ151	0.0017880154		-0.011171411					-0.026736839
Δ152	0.0016748027		-0.022045245					-0.01953373
Δ156	-0.08756085	-0.0014546359	-0.24879016	-0.18157932		-0.08169257	-0.11770165	-0.045060996
Δ157	0.07474623	0.16961244	-0.011203067	0.13347024		0.13541289	0.20100267	0.15466157
Δ158	0.037721816	-0.037564635	0.2006638	0.06216878		0.07977107	-0.17201258	0.10155025
Δ19	-0.29104233		-0.9348694
Δ210	-0.00955188		0.023321345
Δ211	-0.052711774		0.02741523	-0.30753967
Δ212	0.009441245	-0.00061368133	-0.06696892	0.2116631		0.05353572	-0.050000858	-0.030573858
Δ24	0.04738718	0.15816092	0.17194209	-0.0024634388		-0.081912175	0.09658022	0.05320471
Δ241	0.039206386		-0.018353831			0.25630417	-0.3039365	0.2324595
Δ242	-0.028476115	0.032910604	-0.06893683	-0.042852115		-0.1151003	0.02562537	-0.047762327
Δ243	-0.015615492	0.041264657	-0.040910102	-0.05653174		-0.09757182	0.048083074	-0.007917417
Δ244	0.0007086869	0.05979091	0.025055222	-0.004435653		-0.06842308	0.035230074	-0.028700467
Δ245	0.026648115		0.081698045					0.036115553
Δ246	-0.0040523424	0.07350717	-0.059327908			-0.028669462	0.01523123	-0.025702268
Δ247	0.0005497347	0.07204766	0.016609857			-0.057213668	-0.03148351
Δ248	0.009873178	0.017341143	-0.028493794			0.0051644323	-0.0021568516
Δ249	-0.031198015	0.05221245	-0.028604373			-0.027850023	-0.024784839
Δ25	-0.023558078	0.008382313	-0.13134818	0.003861373		-0.030717488	-0.03867224	-0.053360008
Δ250	0.009809724	0.07023188	-0.0021745448			0.0028118042	-0.0071664248
Δ251	0.013048924	0.06261484	0.026199723			-0.023243379	0.05110788
Δ252	-0.0069687054	0.05032825	0.005883642			-0.039527517	-0.035388272	0.04383351
Δ253	0.02238715		0.119435064				-0.050734863	-0.010141549
Δ254	-0.022155322		-0.028333206					-0.01350106
Δ255	-0.037925486		-0.05614762					-0.07656786
Δ256	0.011802546		0.019865613					0.03967184
Δ257	-0.010577057		-0.023803206					-0.020385204
Δ26	-0.058315523	-0.062760346	-0.1081292	-0.062401887		-0.035375938	-0.06495584	-0.1200088
Δ27	-0.015215088	-0.08172335	-0.02645812	-0.01899715		0.0050865803	-0.03405371	-0.073295854
Δ483	-0.030934524		-0.033739418	-0.02484325				-0.05050473
Δ681	-0.038654365		-0.011781054					-0.033633314
Δ682	-0.025053194		-0.045902092					0.013447585
Δ683	0.0042284373		0.004549577					0.028664943
Δ684	-0.00865029		0.02424407					0.0143199265
Δ69	-0.055778947	-0.06986259	-0.1759767	-0.10764127		-0.07953905	0.041459844	-0.03285592
Δ70	-0.0023425038	-0.051112115	-0.012288293	-0.051049795		-0.0012138457	0.05210509	0.04053803
Δ72	0.021573277		-0.0023304478					0.03401619
Δ73	-0.010695712		0.0049628424					-0.03009997
Δ74	0.041396454		0.049135603					0.07867091
Δ75	0.04800556		0.0649211					0.05486315
Δ76	0.0084493905		0.0026683416					-0.012567071
Δ77	-0.013747873		-0.010703026					-0.015609328
Δ78	-0.0026048722		0.0320298					-0.0106868
