## Supplemental Table for "Transition from infectivity and immune escape to pure escape as an evolutionary strategy during the COVID-19 pandemic": S2.csv

Mutation	N	VIF	var(Xj)	var(βj)	s^2 est
Δ26	2819.0	30.0	0.24846925	0.5810179	25.129150390625
Q954H	3264.0	30.0	0.23443782	0.6057635	24.71988321940104
N764K	3264.0	30.0	0.23443782	0.5804927	23.68863525390625
S371F	2843.0	30.0	0.24808295	0.5445723	23.51624959309896
R408S	2823.0	30.0	0.2484078	0.522783	22.6048828125
Δ25	2893.0	30.0	0.24714251	0.52450836	22.563968912760416
N969K	3264.0	30.0	0.23443782	0.53179246	21.701285807291665
T376A	2823.0	30.0	0.2484078	0.5014606	21.682914225260415
D405N	2842.0	30.0	0.2480999	0.49550226	21.398722330729168
N679K	3280.0	30.0	0.23366289	0.4975364	20.236256917317707
S375F	3234.0	30.0	0.23584023	0.4908301	20.149517822265626
S373P	3234.0	30.0	0.23584023	0.4899708	20.11424357096354
D796Y	3290.0	30.0	0.23316902	0.46992514	19.072831217447916
Y505H	3230.0	30.0	0.23602223	0.43685147	17.947432454427084
H655Y	3423.0	30.0	0.22590327	0.42845476	16.84779561360677
E484A	3231.0	30.0	0.23597685	0.37427333	15.373540242513021
R346T	1000.0	3.8203404265008936	0.15483324	0.07179832	15.195440069976485
Δ27	1437.0	30.0	0.19947132	0.4270749	14.828600056966145
L24S	1437.0	30.0	0.19947132	0.3816682	13.252020263671875
V213G	2459.0	30.0	0.2491952	0.3053923	13.246872965494791
N440K	3241.0	30.0	0.23551892	0.32039452	13.134890747070312
G339D	2366.0	30.0	0.24783811	0.29506978	12.72941385904948
E484K	647.0	9.288696637188524	0.10855089	0.20231046	12.346214859323027
S477N	3260.0	30.0	0.23462863	0.29350242	11.986939493815104
L452R	1422.0	6.586532663316583	0.19817121	0.07423064	11.662825511302799
Q498R	3193.0	30.0	0.23765014	0.27872857	11.530156453450521
S494R	261.0	1.9628064834838927	0.047483243	0.080495164	10.16879624360115
G446S	1609.0	30.0	0.21320005	0.26595953	9.870029703776042
P681H	3529.0	30.0	0.21918365	0.24158697	9.2171630859375
T19I	2772.0	30.0	0.2491034	0.19198036	8.324383036295574
K417N	3430.0	15.837752214160432	0.22548492	0.10912755	8.113257255139615
N501Y	3861.0	22.92946720460087	0.19280577	0.17865585	7.844768990311422
G142D	2689.0	14.902986599298965	0.24982765	0.084772065	7.420904180661637
H146Q	521.0	30.0	0.089818016	0.47232902	7.384543863932292
L368I	521.0	30.0	0.089818016	0.4694101	7.338908894856771
A27S	1300.0	30.0	0.18698414	0.22354159	7.275765482584635
G339H	883.0	30.0	0.14050557	0.2843506	6.954458618164063
Δ69	981.0	30.0	0.15257479	0.25822854	6.858081563313802
F490S	601.0	15.69687834771829	0.10184683	0.20009598	6.779684071011616
Δ70	961.0	30.0	0.15016888	0.25719762	6.722990926106771
L981F	415.0	30.0	0.07315696	0.52571	6.694490051269531
K444M	37.0	1.2054611132965816	0.0070352145	0.218319	6.653536351861078
G496S	394.0	30.0	0.0697584	0.5422899	6.584815979003906
S494P	26.0	1.369562056803155	0.0049541504	0.3438885	6.4959394107078765
S371L	394.0	30.0	0.0697584	0.5338239	6.482017008463542
N658S	52.0	1.3470061353545097	0.00985873	0.16588987	6.340276220104272
F486S	527.0	11.789005033995632	0.090736456	0.14851022	5.968948651334358
T547K	414.0	30.0	0.07299586	0.46704882	5.934390258789063
N856K	415.0	30.0	0.07315696	0.46373534	5.905292765299479
W152R	666.0	30.0	0.11127468	0.30048442	5.820147196451823
V83A	374.0	12.069001832951109	0.06649162	0.20069687	5.77395006383631
Q493R	1740.0	17.031444370112673	0.22220092	0.083291814	5.674577762926673
L452Q	409.0	7.4614816033729	0.07218924	0.11197178	5.657087036897792
F157L	666.0	30.0	0.11127468	0.2914901	5.645934041341146
L18F	445.0	16.21499352935662	0.07795595	0.2178644	5.469600520516451
Δ144	1218.0	25.381260136034662	0.17885163	0.1485795	5.467332630621968
D1199N	51.0	1.9228059012201415	0.009671009	0.20752521	5.450597032763426
K444T	215.0	4.7764288817486795	0.03947716	0.12582228	5.43046473617369
K529L	448.0	6.160339337539803	0.07843222	0.081168815	5.396546294847212
G257S	664.0	30.0	0.11098921	0.2711558	5.238600667317709
Δ143	469.0	30.0	0.08174762	0.36637482	5.213343811035156
I210V	664.0	30.0	0.11098921	0.26384753	5.097408040364583
V1176F	106.0	3.7477133591293854	0.019886777	0.18363902	5.088618231482087
K356T	44.0	2.083735349021488	0.008354909	0.2414324	5.05512132747981
L452M	20.0	1.3176505329791266	0.0038152845	0.32624623	4.932976386498922
N460K	1375.0	25.549163651425996	0.19399068	0.12341776	4.893489899925044
S704L	426.0	9.235076656149335	0.07492425	0.11234791	4.759746009625815
R346S	19.0	1.2365307625538464	0.003625217	0.3053474	4.674768973541006
Δ24	1780.0	30.0	0.22469848	0.119114235	4.658857218424479
K444N	28.0	1.8886680699314902	0.0053331857	0.3152565	4.648705397192316
F486V	848.0	20.99379966989968	0.13602446	0.13600811	4.601798951087858
A67V	449.0	30.0	0.078590825	0.33492327	4.581764729817708
E484Q	38.0	2.3369531938413433	0.0072239623	0.28190914	4.550629553370413
Δ212	418.0	30.0	0.07363983	0.3540948	4.538872273763021
R346K	209.0	4.245682060028925	0.03842145	0.09308887	4.399070205320754
T478K	3666.0	30.0	0.20927829	0.119861834	4.366371663411458
K147E	522.0	11.104767502508585	0.089971274	0.1029493	4.355667185855964
K417V	206.0	4.946906579357067	0.037892602	0.10723323	4.289305169055297
K417T	164.0	10.553380787395234	0.030419469	0.28352487	4.267642410261033
K147N	343.0	7.006259072481296	0.06137013	0.092602	4.235728459316761
F490R	65.0	1.4436454603153623	0.012292432	0.0951798	4.23212912866029
G75V	50.0	3.6524271662889904	0.0094832145	0.3113522	4.221461333314608
V445P	447.0	30.0	0.078273535	0.30876088	4.206809488932292
S155R	193.0	4.621361726461438	0.035593312	0.10241857	4.119210901125598
G252V	168.0	4.197202168097071	0.03113677	0.10500282	4.067724237624816
Δ241	74.0	2.7191791967398147	0.013970043	0.15084632	4.04698397703487
Q183E	466.0	30.0	0.08127597	0.27961096	3.9557787577311196
Δ243	339.0	30.0	0.06070416	0.36864105	3.895271809895833
R346I	12.0	1.0297087116335333	0.0022926906	0.33193764	3.859441090491032
R214ins	403.0	30.0	0.071218885	0.30110863	3.732793680826823
N481T	154.0	3.360546525954314	0.028621087	0.081854865	3.6404711123481093
A701V	392.0	23.17016601596217	0.06943305	0.22548734	3.5285489436291755
T859N	39.0	3.161872123830262	0.0074126367	0.28309765	3.4657844841752876
Δ242	331.0	30.0	0.0593687	0.33277985	3.438983917236328
F486P	110.0	5.5574747520252705	0.02062109	0.17674842	3.4247316724759003
Δ145	612.0	30.0	0.10346409	0.18185098	3.275072479248047
V213E	356.0	30.0	0.06352643	0.2832598	3.1322397867838543
Y473F	303.0	10.399231891145735	0.054657634	0.109093346	2.9942270069711867
D950N	420.0	30.0	0.07396138	0.23245025	2.9926132202148437
Δ157	389.0	30.0	0.068944454	0.24854518	2.9827735900878904
D215G	373.0	25.959309225439394	0.066327505	0.22140715	2.954126093569357
P681R	415.0	30.0	0.07315696	0.22879048	2.9134610493977866
T76I	369.0	13.110467374290936	0.065670334	0.1107672	2.897337650915233
Q493K	35.0	1.6436088275068605	0.0066574994	0.13343924	2.822494398977028
Δ244	315.0	18.366044109903655	0.056683704	0.17385744	2.8020298585552155
L1141W	8.0	1.1512892805416433	0.0015296335	0.39131567	2.7149825234516527
D80A	352.0	30.0	0.062864274	0.24741067	2.7073097229003906
R246I	9.0	1.0917060301324424	0.0017205077	0.3191096	2.626199229078111
D574V	12.0	1.1881564626890955	0.0022926906	0.25728598	2.592536063067655
T19R	441.0	30.0	0.0773199	0.19029777	2.561182912190755
Δ158	322.0	23.933909763602724	0.0578607	0.202814	2.560382371187643
Q493Q	14.0	1.8057890632610019	0.002673779	0.32158464	2.4865124971742603
M153S	301.0	14.100183383227241	0.05431893	0.12328859	2.480197059672264
R190S	152.0	30.0	0.02826053	0.48493946	2.385522206624349
G446V	7.0	1.0866304081220384	0.001338686	0.36034077	2.3181799468788995
D138Y	134.0	30.0	0.025002323	0.5096624	2.218087005615234
T20N	134.0	30.0	0.025002323	0.4978551	2.166700744628906
T716I	236.0	30.0	0.04315136	0.2757583	2.0712793986002604
S982A	221.0	30.0	0.04053023	0.2848962	2.009931945800781
N450D	19.0	3.20575557273983	0.003625217	0.3397927	2.0065707069277323
D1118H	221.0	30.0	0.04053023	0.27880517	1.9669598897298177
R403K	50.0	6.330024045254731	0.0094832145	0.24951756	1.9520376580185257
K444R	10.0	1.6901581214895445	0.0019113087	0.32386315	1.9125019460538224
A570D	221.0	30.0	0.04053023	0.26913628	1.8987463633219401
Q493S	23.0	1.9844827441410489	0.004385047	0.15979744	1.843884172478937
A222V	16.0	2.9711993771842735	0.0030545741	0.33662188	1.807166185891731
Y453F	7.0	1.295728322084705	0.001338686	0.33357465	1.7996773918411575
Δ146	11.0	2.306819391168118	0.0021020363	0.3701514	1.7613387246343566
E156G	290.0	30.0	0.052450813	0.1926903	1.7592505137125651
F486I	7.0	1.0992468843824954	0.001338686	0.27079865	1.7221336730381156
E180V	11.0	1.6511745115555632	0.0021020363	0.24513108	1.6296054583222883
T95I	134.0	16.733608216986532	0.025002323	0.20740709	1.6182709246752438
E484P	35.0	7.650652807475718	0.0066574994	0.3550083	1.6131992883175599
F456A	4.0	1.0163269917453648	0.00076540344	0.40983385	1.6117647314121442
T478R	26.0	4.34970256112437	0.0049541504	0.26952073	1.6030189823739247
T716F	6.0	1.0943264369543482	0.0011476652	0.28003448	1.5336162232709256
F456L	42.0	6.356665053872014	0.00797822	0.23146762	1.517063579783894
Y248N	4.0	1.0316063337120207	0.00076540344	0.3860749	1.4958390579123488
M869N	23.0	5.303592879487939	0.004385047	0.33596727	1.4505674473298313
N439K	6.0	1.5239062727505506	0.0011476652	0.36225328	1.424643320143133
P26S	140.0	30.0	0.026091032	0.3106517	1.4108491261800131
Q957R	10.0	2.7029778612256155	0.0019113087	0.35264963	1.3021728541327207
W152L	6.0	1.6427557090093077	0.0011476652	0.35484093	1.2945319727108142
V445A	4.0	1.0099191966691936	0.00076540344	0.32428324	1.283409209536316
Δ156	88.0	14.309817157059673	0.016567852	0.20466806	1.2374254972467043
A831V	4.0	1.168348274029123	0.00076540344	0.35996577	1.231448217796192
D1139Y	3.0	1.0074409881189306	0.0005741626	0.39795637	1.1843705350092082
Y144ins	3.0	1.1357109372963903	0.0005741626	0.44383067	1.1717129560708983
Δ247	65.0	30.0	0.012292432	0.5125957	1.0968023935953777
Δ246	82.0	30.0	0.015456265	0.403072	1.0844331105550131
Δ252	47.0	30.0	0.008919392	0.6852512	1.063899612426758
T1027I	130.0	29.06524654121609	0.02427505	0.2418764	1.0549125391489724
D796H	4.0	1.4644940490037475	0.00076540344	0.35689288	0.974041695619313
F456V	3.0	1.1127265641492832	0.0005741626	0.35867226	0.9664537878444932
Δ19	2.0	1.0081665426179687	0.00038284838	0.4751627	0.9422664836866802
I402V	35.0	30.0	0.0066574994	0.8047346	0.9325656890869141
Δ681	35.0	30.0	0.0066574994	0.749316	0.8683438618977865
Δ73	31.0	30.0	0.0059011886	0.83865154	0.8614630381266276
D1084E	35.0	30.0	0.0066574994	0.74286604	0.8608693440755208
Δ248	50.0	30.0	0.0094832145	0.52107537	0.8601451237996419
A372T	35.0	30.0	0.0066574994	0.74179834	0.8596320470174154
Δ249	46.0	30.0	0.008731304	0.5580928	0.84820556640625
V90I	31.0	30.0	0.0059011886	0.8249816	0.8474212646484375
Δ251	43.0	30.0	0.008166601	0.59408313	0.8445087432861328
K558N	3.0	1.451437550923373	0.0005741626	0.4071896	0.841143510042869
Δ250	43.0	30.0	0.008166601	0.5907156	0.8397216796875
Δ683	35.0	30.0	0.0066574994	0.71894497	0.833148447672526
V171I	27.0	30.0	0.0051437044	0.92307925	0.8264766693115234
F456K	2.0	1.0081667243644445	0.00038284838	0.40967858	0.812408680141445
G485R	2.0	1.0081664820358247	0.00038284838	0.40883258	0.8107312935631761
E484G	2.0	1.0081666032001202	0.00038284838	0.40467024	0.8024770805475362
S50L	31.0	30.0	0.0059011886	0.7800095	0.8012259165445964
Y248S	31.0	13.023614846900557	0.0059011886	0.33670425	0.7966974118451731
P1112Q	2.0	1.019494102390357	0.00038284838	0.40526596	0.7947290238846206
C1247A	27.0	30.0	0.0051437044	0.8819138	0.789619255065918
K417K	32.0	30.0	0.006090376	0.7432372	0.7879291534423828
Q677H	13.0	4.958047895361328	0.0024832713	0.29855233	0.7808557166302422
E132N	31.0	30.0	0.0059011886	0.75672615	0.7773092905680339
Δ684	35.0	30.0	0.0066574994	0.6706054	0.7771301905314127
T274I	2.0	1.0496767829212899	0.00038284838	0.4072523	0.7756604558268804
S112N	31.0	30.0	0.0059011886	0.7517288	0.7721759796142578
S443A	31.0	30.0	0.0059011886	0.75064224	0.7710598627726237
A243T	31.0	30.0	0.0059011886	0.7459991	0.7662904103597005
A260T	31.0	30.0	0.0059011886	0.7433179	0.7635363260904948
I1216V	27.0	30.0	0.0051437044	0.8524734	0.7632598876953125
H519N	35.0	30.0	0.0066574994	0.65802413	0.762550417582194
S221N	27.0	30.0	0.0051437044	0.846557	0.7579627354939779
N137D	27.0	30.0	0.0051437044	0.8448295	0.7564159393310547
E406D	27.0	30.0	0.0051437044	0.8392623	0.751431401570638
E154K	22.0	9.056751746602075	0.0041952	0.30973202	0.7492092626387148
P384L	4.0	2.0155613218557824	0.00076540344	0.37633443	0.7462858241022089
I105V	27.0	30.0	0.0051437044	0.8319753	0.7449069341023763
H207Y	31.0	30.0	0.0059011886	0.72225577	0.7419012705485026
T678S	31.0	30.0	0.0059011886	0.72197914	0.7416170756022136
Y144S	48.0	30.0	0.009107406	0.46540862	0.7378103892008464
T323S	27.0	30.0	0.0051437044	0.8225687	0.7364847819010417
P384R	2.0	1.0081666032001202	0.00038284838	0.3710759	0.7358581995488648
T114S	31.0	30.0	0.0059011886	0.71631753	0.7358015696207683
N556S	31.0	30.0	0.0059011886	0.71584564	0.735316785176595
Y145K	27.0	30.0	0.0051437044	0.8196425	0.7338648478190104
Δ254	31.0	30.0	0.0059011886	0.7109895	0.7303285598754883
I834M	27.0	30.0	0.0051437044	0.8151594	0.7298508961995442
Δ682	35.0	30.0	0.0066574994	0.6296749	0.7296979904174805
T22D	27.0	30.0	0.0051437044	0.814007	0.7288190841674804
Δ76	27.0	30.0	0.0051437044	0.81183463	0.726874033610026
T739N	27.0	30.0	0.0051437044	0.81171304	0.7267651875813802
L922Q	27.0	30.0	0.0051437044	0.80964464	0.7249132792154948
F32S	31.0	30.0	0.0059011886	0.70536625	0.7245523452758789
V445E	74.0	30.0	0.013970043	0.29791212	0.7244384765625
F201L	27.0	30.0	0.0051437044	0.8059519	0.7216070175170899
A570S	31.0	30.0	0.0059011886	0.7000449	0.7190862655639648
A67T	31.0	30.0	0.0059011886	0.69354534	0.7124099095662435
F490L	3.0	1.5119609377119225	0.0005741626	0.35876074	0.7114363979894449
R273T	27.0	30.0	0.0051437044	0.7940904	0.710986836751302
A845N	27.0	30.0	0.0051437044	0.7916021	0.7087589263916015
Δ74	31.0	30.0	0.0059011886	0.68859893	0.707328987121582
S875A	27.0	30.0	0.0051437044	0.78706944	0.7047006607055664
L582S	27.0	30.0	0.0051437044	0.78691804	0.7045650482177734
Δ147	31.0	30.0	0.0059011886	0.6851317	0.703767458597819
Δ150	27.0	30.0	0.0051437044	0.7856727	0.703450075785319
I794L	27.0	30.0	0.0051437044	0.78407985	0.7020238876342774
K129R	27.0	30.0	0.0051437044	0.7838933	0.7018568674723308
A1070S	31.0	30.0	0.0059011886	0.68258864	0.7011552174886068
S689Q	31.0	30.0	0.0059011886	0.6824915	0.701055399576823
A348P	27.0	30.0	0.0051437044	0.7815943	0.6997984568277995
G181E	27.0	30.0	0.0051437044	0.7799289	0.6983073552449545
I569V	27.0	30.0	0.0051437044	0.7791432	0.6976038614908854
L441I	27.0	30.0	0.0051437044	0.7789971	0.69747314453125
Δ245	42.0	30.0	0.00797822	0.5009966	0.6957550684611002
S680L	31.0	30.0	0.0059011886	0.6769274	0.6953399658203125
S884A	27.0	30.0	0.0051437044	0.77642834	0.6951731999715169
I101V	27.0	30.0	0.0051437044	0.77427006	0.693240737915039
P621S	28.0	30.0	0.0053331857	0.7467445	0.6932252248128256
M177L	31.0	30.0	0.0059011886	0.6743147	0.6926561991373698
S12ins	27.0	30.0	0.0051437044	0.7713684	0.6906426747639974
E554P	27.0	30.0	0.0051437044	0.7711055	0.6904073715209961
A292S	31.0	30.0	0.0059011886	0.670897	0.6891455968221029
Δ75	27.0	30.0	0.0051437044	0.76743585	0.6871217727661133
S162N	27.0	30.0	0.0051437044	0.7670138	0.6867437998453776
A575S	27.0	30.0	0.0051437044	0.76681405	0.6865650177001953
Δ78	27.0	30.0	0.0051437044	0.766708	0.686470095316569
L249P	31.0	30.0	0.0059011886	0.6674751	0.6856306076049805
L276M	31.0	30.0	0.0059011886	0.66604656	0.6841631571451823
T302S	27.0	30.0	0.0051437044	0.7635218	0.6836173375447591
D228K	27.0	30.0	0.0051437044	0.76314163	0.683276875813802
E471V	27.0	30.0	0.0051437044	0.76300734	0.6831567128499348
L293Q	27.0	30.0	0.0051437044	0.7598885	0.6803642908732096
Δ255	27.0	30.0	0.0051437044	0.75605863	0.6769351959228516
L878V	27.0	30.0	0.0051437044	0.75487727	0.6758774439493815
E224K	27.0	30.0	0.0051437044	0.7543533	0.6754082997639974
Δ256	27.0	30.0	0.0051437044	0.75320977	0.6743844985961914
N280D	27.0	30.0	0.0051437044	0.75311905	0.6743032455444335
Q690K	27.0	30.0	0.0051437044	0.752155	0.6734401067097981
V42I	27.0	30.0	0.0051437044	0.7519117	0.6732222239176432
T108S	27.0	30.0	0.0051437044	0.751643	0.6729816436767578
Δ483	32.0	30.0	0.006090376	0.6341625	0.6722956339518229
L727M	27.0	30.0	0.0051437044	0.7507417	0.6721747080485027
K462R	27.0	30.0	0.0051437044	0.74773484	0.6694825490315756
Q474S	27.0	30.0	0.0051437044	0.7474581	0.6692347208658854
V503I	27.0	30.0	0.0051437044	0.74653643	0.6684094746907552
F486L	32.0	16.037977502956238	0.006090376	0.3370201	0.6683241603394094
T719S	27.0	30.0	0.0051437044	0.7461292	0.668044916788737
L7F	27.0	30.0	0.0051437044	0.74474674	0.6668071111043294
I326V	27.0	30.0	0.0051437044	0.74454606	0.6666274388631185
N188H	23.0	30.0	0.004385047	0.87319905	0.6665045420328776
A475P	27.0	30.0	0.0051437044	0.7443038	0.6664105097452799
L18C	27.0	30.0	0.0051437044	0.7442111	0.6663274765014648
M1233L	27.0	30.0	0.0051437044	0.74340755	0.6656080881754557
N658T	27.0	30.0	0.0051437044	0.7432595	0.6654755274454752
V308I	27.0	30.0	0.0051437044	0.7421324	0.6644664128621419
L84I	27.0	30.0	0.0051437044	0.74190694	0.6642644882202149
L141F	27.0	30.0	0.0051437044	0.7407576	0.6632354736328125
Δ72	27.0	30.0	0.0051437044	0.74054265	0.663042958577474
L244A	27.0	30.0	0.0051437044	0.740407	0.6629215240478515
I693V	27.0	30.0	0.0051437044	0.7396546	0.66224791208903
F490W	27.0	30.0	0.0051437044	0.73859483	0.6612990061442058
S929K	27.0	30.0	0.0051437044	0.737894	0.6606714884440105
N87K	31.0	30.0	0.0059011886	0.64301556	0.660505739847819
I434L	27.0	30.0	0.0051437044	0.7368196	0.659709612528483
I231L	27.0	30.0	0.0051437044	0.73679984	0.6596918741861979
T768S	27.0	30.0	0.0051437044	0.7364986	0.6594221750895183
K933Q	27.0	30.0	0.0051437044	0.7333017	0.6565598169962565
T299L	27.0	30.0	0.0051437044	0.7331392	0.6564143498738607
N211D	27.0	30.0	0.0051437044	0.7321418	0.6555212656656901
D839E	27.0	30.0	0.0051437044	0.7316175	0.6550518671671549
H1088Y	27.0	30.0	0.0051437044	0.73022527	0.6538053512573242
L452K	27.0	30.0	0.0051437044	0.72841924	0.6521883646647135
I882A	27.0	30.0	0.0051437044	0.72730327	0.6511891047159831
I472P	27.0	30.0	0.0051437044	0.72711116	0.6510171254475912
F135L	27.0	30.0	0.0051437044	0.72647333	0.650446065266927
N657D	27.0	30.0	0.0051437044	0.7253307	0.6494230270385742
A688S	27.0	30.0	0.0051437044	0.72486293	0.6490041732788085
V1104I	31.0	30.0	0.0059011886	0.63091034	0.6480712254842123
N439R	27.0	30.0	0.0051437044	0.7238135	0.6480645497639974
Q607E	27.0	30.0	0.0051437044	0.7227778	0.6471372604370117
V722I	27.0	30.0	0.0051437044	0.7225746	0.6469552993774415
Δ77	27.0	30.0	0.0051437044	0.7219907	0.6464325586954752
Δ152	27.0	30.0	0.0051437044	0.7218339	0.6462921142578125
K776R	27.0	30.0	0.0051437044	0.7175157	0.6424258550008138
E154Q	27.0	30.0	0.0051437044	0.7166053	0.6416107813517252
Q239R	31.0	30.0	0.0059011886	0.62370306	0.6406679153442383
N606S	27.0	30.0	0.0051437044	0.715483	0.6406059265136719
E868D	27.0	30.0	0.0051437044	0.71446866	0.6396977106730143
Q1071H	14.0	8.024561720697957	0.002673779	0.36719954	0.6389151036242708
T307E	27.0	30.0	0.0051437044	0.7135384	0.6388647715250652
D111N	27.0	30.0	0.0051437044	0.7135308	0.6388579686482747
I100V	27.0	30.0	0.0051437044	0.7120012	0.6374884923299153
V705I	27.0	30.0	0.0051437044	0.7115291	0.6370657602945964
S94A	31.0	30.0	0.0059011886	0.6201125	0.6369796752929687
V1133I	27.0	30.0	0.0051437044	0.7111049	0.6366860071818033
T208Q	27.0	30.0	0.0051437044	0.7110086	0.6365997314453125
D138N	27.0	30.0	0.0051437044	0.70973706	0.6354612986246745
K458H	27.0	30.0	0.0051437044	0.70938224	0.6351435979207357
V159I	27.0	30.0	0.0051437044	0.70921946	0.6349978764851888
S205K	23.0	30.0	0.004385047	0.8318001	0.6349051793416342
E1111S	27.0	30.0	0.0051437044	0.7067165	0.6327568054199219
Y1110F	27.0	30.0	0.0051437044	0.7057773	0.6319159189860026
R237N	27.0	30.0	0.0051437044	0.7056972	0.6318442026774088
S940T	27.0	30.0	0.0051437044	0.705694	0.6318413416544596
S640N	27.0	30.0	0.0051437044	0.7046216	0.6308811823527019
S459G	27.0	30.0	0.0051437044	0.7045706	0.6308354695638021
Y266F	27.0	30.0	0.0051437044	0.7032361	0.6296407063802083
S939T	27.0	30.0	0.0051437044	0.70232666	0.628826395670573
Q23D	27.0	30.0	0.0051437044	0.7002691	0.6269841512044271
Y200F	27.0	30.0	0.0051437044	0.6989311	0.6257862091064453
P384A	27.0	30.0	0.0051437044	0.6988727	0.6257338841756185
V534I	27.0	30.0	0.0051437044	0.6987312	0.6256072362263997
S1097F	27.0	30.0	0.0051437044	0.6985293	0.6254264831542968
N354E	27.0	30.0	0.0051437044	0.6985082	0.625407600402832
N149G	23.0	30.0	0.004385047	0.8185193	0.62476806640625
S810L	27.0	30.0	0.0051437044	0.6958334	0.6230126698811849
T732A	27.0	30.0	0.0051437044	0.69547087	0.622688102722168
K206G	27.0	30.0	0.0051437044	0.69500583	0.622271728515625
E702D	27.0	30.0	0.0051437044	0.69405055	0.6214164098103842
Q14D	23.0	30.0	0.004385047	0.8136039	0.6210161844889323
Q580K	27.0	30.0	0.0051437044	0.69304854	0.6205192565917969
K537Q	27.0	30.0	0.0051437044	0.6925914	0.6201100031534831
Q134E	27.0	30.0	0.0051437044	0.6921031	0.6196727116902669
G261S	27.0	30.0	0.0051437044	0.69208366	0.6196553548177083
D936E	27.0	30.0	0.0051437044	0.69123423	0.6188948313395183
A942S	27.0	30.0	0.0051437044	0.68984884	0.6176544189453125
L226I	27.0	30.0	0.0051437044	0.68858504	0.6165229161580403
L118I	27.0	30.0	0.0051437044	0.68730307	0.6153750737508138
I788M	27.0	30.0	0.0051437044	0.6869644	0.6150718053181966
H69N	27.0	30.0	0.0051437044	0.6868871	0.6150026321411133
R646Q	27.0	30.0	0.0051437044	0.6854993	0.6137601216634114
P9T	27.0	30.0	0.0051437044	0.6828988	0.6114316940307617
Q498Y	71.0	30.0	0.013411499	0.2616342	0.6107837041219075
L560Q	27.0	30.0	0.0051437044	0.6818722	0.6105125427246094
A27L	83.0	30.0	0.015641714	0.22418478	0.6103881200154623
V227F	27.0	30.0	0.0051437044	0.68128216	0.6099842707316081
G485A	27.0	30.0	0.0051437044	0.68115073	0.6098665873209635
N703S	27.0	30.0	0.0051437044	0.6809956	0.6097276687622071
S438T	27.0	30.0	0.0051437044	0.680541	0.6093206405639648
Y160F	27.0	30.0	0.0051437044	0.68033844	0.6091393152872722
S943T	27.0	30.0	0.0051437044	0.6798682	0.6087182998657227
L303V	27.0	30.0	0.0051437044	0.67962915	0.6085042317708333
Q271K	27.0	30.0	0.0051437044	0.6794876	0.6083774566650391
I197K	27.0	30.0	0.0051437044	0.6786612	0.607637596130371
I203V	27.0	30.0	0.0051437044	0.67730916	0.606427001953125
E619D	27.0	30.0	0.0051437044	0.676972	0.6061251322428386
G482P	27.0	30.0	0.0051437044	0.67590326	0.6051682790120443
T632A	27.0	30.0	0.0051437044	0.67457193	0.6039762496948242
S477G	27.0	30.0	0.0051437044	0.67330354	0.6028406143188476
T572F	27.0	30.0	0.0051437044	0.6722218	0.6018720626831054
D294N	27.0	30.0	0.0051437044	0.67220855	0.6018601735432942
H1101S	27.0	30.0	0.0051437044	0.6715011	0.601226806640625
G446T	27.0	30.0	0.0051437044	0.67130846	0.601054318745931
A879S	27.0	30.0	0.0051437044	0.6708065	0.6006049474080404
N164F	27.0	30.0	0.0051437044	0.6701686	0.600033696492513
P793T	27.0	30.0	0.0051437044	0.6696117	0.5995351791381835
E309D	27.0	30.0	0.0051437044	0.6692259	0.5991896947224935
T393S	27.0	30.0	0.0051437044	0.66806877	0.5981536865234375
Q779R	27.0	30.0	0.0051437044	0.6674126	0.5975661595662435
S494D	27.0	30.0	0.0051437044	0.6670513	0.5972427368164063
E324G	23.0	30.0	0.004385047	0.7798874	0.595280647277832
N148M	23.0	30.0	0.004385047	0.777515	0.5934698740641277
G252D	27.0	30.0	0.0051437044	0.66173315	0.5924811045328776
P25ins	27.0	30.0	0.0051437044	0.660647	0.5915086110432942
Q183S	27.0	30.0	0.0051437044	0.6602613	0.5911632537841797
Q321V	23.0	30.0	0.004385047	0.7744826	0.5911552429199218
S161D	23.0	30.0	0.004385047	0.7723763	0.5895475387573242
L241I	23.0	30.0	0.004385047	0.7709947	0.5884929656982422
S297A	27.0	30.0	0.0051437044	0.6572527	0.5884695688883463
G476D	27.0	30.0	0.0051437044	0.65527076	0.5866950352986654
L110M	27.0	30.0	0.0051437044	0.65480375	0.5862768809000651
R21F	27.0	30.0	0.0051437044	0.654505	0.586009407043457
A27N	23.0	30.0	0.004385047	0.7657702	0.5845051447550456
N679L	23.0	30.0	0.004385047	0.7657217	0.5844681421915691
Δ257	27.0	30.0	0.0051437044	0.65263766	0.5843374888102214
H69H	27.0	30.0	0.0051437044	0.6517889	0.5835775375366211
V120I	23.0	30.0	0.004385047	0.76344347	0.5827291488647461
F157T	23.0	30.0	0.004385047	0.76317936	0.5825276056925456
T470N	27.0	30.0	0.0051437044	0.6504472	0.5823762893676758
K558R	27.0	30.0	0.0051437044	0.6503723	0.5823092142740885
S711T	27.0	30.0	0.0051437044	0.65026087	0.5822093963623047
Q493N	27.0	30.0	0.0051437044	0.65020895	0.5821629206339518
L117V	27.0	30.0	0.0051437044	0.6465874	0.5789203643798828
Q872A	27.0	30.0	0.0051437044	0.64637405	0.5787293752034505
T588S	27.0	30.0	0.0051437044	0.64555687	0.5779977162679036
S71F	2.0	1.3745136482442262	0.00038284838	0.39709267	0.5775725094658739
G932S	27.0	30.0	0.0051437044	0.6389801	0.5721092224121094
L212V	27.0	30.0	0.0051437044	0.6389183	0.5720538457234701
S750A	27.0	30.0	0.0051437044	0.6388891	0.5720277150472005
S373F	23.0	30.0	0.004385047	0.74877065	0.5715295155843099
N17R	23.0	30.0	0.004385047	0.74771345	0.5707225799560547
R158M	23.0	30.0	0.004385047	0.74723876	0.5703602472941081
P499T	23.0	30.0	0.004385047	0.74357355	0.5675626754760742
E156H	23.0	30.0	0.004385047	0.7406169	0.5653059005737304
S813T	27.0	30.0	0.0051437044	0.6312572	0.5651945114135742
S1055A	27.0	30.0	0.0051437044	0.6299368	0.5640123367309571
K41E	23.0	30.0	0.004385047	0.73879886	0.5639181772867838
A123S	27.0	30.0	0.0051437044	0.6292325	0.5633817672729492
C15L	23.0	30.0	0.004385047	0.7378621	0.5632031758626302
G769V	2.0	1.579946158026672	0.00038284838	0.4434068	0.5610786220941506
N501T	36.0	30.0	0.0068463935	0.46846697	0.5582855860392253
I726V	27.0	30.0	0.0051437044	0.6231882	0.5579699834187826
L24V	23.0	30.0	0.004385047	0.729248	0.5566281000773112
V445S	23.0	30.0	0.004385047	0.7261305	0.554248555501302
E180S	23.0	30.0	0.004385047	0.723076	0.5519170125325521
N30ins	27.0	30.0	0.0051437044	0.6145283	0.5502163569132487
T240A	23.0	30.0	0.004385047	0.7189384	0.5487588882446289
Δ151	27.0	30.0	0.0051437044	0.612827	0.5486930847167969
T604A	23.0	30.0	0.004385047	0.7182435	0.5482284545898437
N532D	27.0	30.0	0.0051437044	0.61087376	0.5469443003336588
R357K	23.0	30.0	0.004385047	0.7149941	0.5457482020060221
A688V	2.0	1.4994252441081488	0.00038284838	0.40912828	0.5455044981963653
L176S	23.0	30.0	0.004385047	0.7138668	0.5448877334594726
G142A	23.0	30.0	0.004385047	0.71377367	0.5448167165120442
V772A	23.0	30.0	0.004385047	0.71370614	0.5447651545206705
Q677V	27.0	30.0	0.0051437044	0.608303	0.5446425755818685
V130A	27.0	30.0	0.0051437044	0.60751134	0.5439337412516276
V11T	23.0	30.0	0.004385047	0.7092894	0.5413938522338867
D253I	23.0	30.0	0.004385047	0.70820946	0.540569559733073
L455Y	23.0	30.0	0.004385047	0.70008105	0.5343652089436849
S46D	23.0	30.0	0.004385047	0.6998403	0.5341814676920573
S71T	23.0	30.0	0.004385047	0.6985567	0.5332017580668131
S247N	4.0	2.9831799324921313	0.00076540344	0.3964296	0.5311460130997716
L179V	23.0	30.0	0.004385047	0.6927626	0.5287791570027669
S591A	23.0	30.0	0.004385047	0.69228864	0.5284173647562663
P174A	23.0	30.0	0.004385047	0.6906716	0.5271831194559733
V47T	23.0	30.0	0.004385047	0.6848535	0.5227421760559082
T430M	23.0	30.0	0.004385047	0.6840075	0.5220964431762696
V635I	23.0	30.0	0.004385047	0.68003047	0.5190608342488606
V622T	23.0	30.0	0.004385047	0.67641544	0.5163015047709147
K202Y	23.0	30.0	0.004385047	0.67438835	0.5147542317708333
H146P	23.0	30.0	0.004385047	0.6713984	0.5124720573425293
V16D	23.0	30.0	0.004385047	0.66932476	0.5108892440795898
L5F	43.0	30.0	0.008166601	0.35821038	0.5092078844706217
Q613H	3.0	1.9988517205189251	0.0005741626	0.33760464	0.506406840497057
V6L	23.0	30.0	0.004385047	0.6620327	0.5053233146667481
W64G	23.0	30.0	0.004385047	0.66106313	0.504583231608073
Q183V	55.0	30.0	0.010421454	0.27608174	0.5008199691772461
K1073R	28.0	30.0	0.0053331857	0.5388004	0.5001845041910807
R685R	20.0	30.0	0.0038152845	0.749787	0.497943909962972
Q218S	23.0	30.0	0.004385047	0.65159935	0.49735962549845375
T250A	23.0	30.0	0.004385047	0.65114427	0.49701226552327477
S325D	23.0	30.0	0.004385047	0.6493537	0.49564552307128906
T33M	23.0	30.0	0.004385047	0.6475959	0.494303830464681
S155T	23.0	30.0	0.004385047	0.6473527	0.4941181818644206
T478Q	1.0	1.0529863675889986	0.00019146084	0.5199559	0.49369706021765936
A222T	23.0	30.0	0.004385047	0.6419263	0.48997627894083656
A262S	8.0	6.136872777392076	0.0015296335	0.37417722	0.48702862526076274
Q173D	23.0	30.0	0.004385047	0.6353744	0.48497527440389
V70H	23.0	30.0	0.004385047	0.63376874	0.4837496757507324
D253G	42.0	30.0	0.00797822	0.34518674	0.47937536239624023
V3I	23.0	30.0	0.004385047	0.6258421	0.477699343363444
P251Q	23.0	30.0	0.004385047	0.62374467	0.4760984102884928
L241H	1.0	1.0040843929937033	0.00019146084	0.47543466	0.473410022238685
K77T	1.0	1.0189368465886643	0.00019146084	0.47726387	0.46830425823725186
V772I	20.0	30.0	0.0038152845	0.7048361	0.46809139251708987
Q675H	32.0	30.0	0.006090376	0.44037944	0.46686007181803385
F59Y	25.0	30.0	0.0047645224	0.5560139	0.4611270586649577
L212I	32.0	30.0	0.006090376	0.42456016	0.45008958180745445
Δ142	30.0	30.0	0.0057119275	0.44900733	0.4464282989501953
G181V	1.0	1.0097490658120774	0.00019146084	0.44821477	0.44380228102961894
V772V	20.0	30.0	0.0038152845	0.6676264	0.4433799107869466
D839Y	1.0	1.0040844530862436	0.00019146084	0.44364685	0.441757543817408
I692F	1.0	1.0097492481295776	0.00019146084	0.4454001	0.44101522789317116
A243P	1.0	1.1264657563384621	0.00019146084	0.49271426	0.43731460892259116
N450K	1.0	1.0040842728086443	0.00019146084	0.43673444	0.4348746658529734
A647A	20.0	30.0	0.0038152845	0.650404	0.4319422721862793
D936Y	1.0	1.0040844530862436	0.00019146084	0.43234643	0.4305052639953449
H69R	20.0	30.0	0.0038152845	0.6433632	0.42726640701293944
R685L	20.0	30.0	0.0038152845	0.6351173	0.4217901547749837
H49Y	33.0	30.0	0.0062794904	0.3855972	0.4214769999186198
A1078V	1.0	1.015736477868164	0.00019146084	0.42623207	0.4195482590784465
A647S	20.0	30.0	0.0038152845	0.6222584	0.4132504145304362
Δ211	32.0	30.0	0.006090376	0.37624282	0.3988668441772461
S1147L	1.0	1.2497606773009302	0.00019146084	0.4913189	0.39305511391438225
Y145N	28.0	30.0	0.0053331857	0.41315353	0.38354276021321615
G72E	1.0	1.2680429256140693	0.00019146084	0.45535055	0.35902833984359894
N969N	12.0	30.0	0.0022926906	0.81215614	0.3241160710652669
T22I	3.0	3.5108120822109985	0.0005741626	0.37890896	0.3235929578568175
S375S	12.0	30.0	0.0022926906	0.7753997	0.3094472885131836
S13I	29.0	30.0	0.005522593	0.32147112	0.3090299924214681
C136F	16.0	30.0	0.0030545741	0.5808071	0.30881484349568683
Δ141	21.0	30.0	0.004005279	0.44036666	0.3070172627766927
N764N	12.0	30.0	0.0022926906	0.76132244	0.3038293202718099
P9L	18.0	30.0	0.003435076	0.5060576	0.30258817672729493
P272L	2.0	2.929532016035825	0.00038284838	0.4390898	0.2996530898329617
T478T	12.0	30.0	0.0022926906	0.7270302	0.2901439348856608
Rins214EPE	21.0	30.0	0.004005279	0.40950823	0.28550322850545246
W152C	28.0	30.0	0.0053331857	0.30413985	0.2823421160380046
S371S	12.0	30.0	0.0022926906	0.7068697	0.2820982615152995
H655H	12.0	30.0	0.0022926906	0.7036621	0.28081817626953126
N679N	12.0	30.0	0.0022926906	0.6920914	0.27620051701863607
G72R	20.0	30.0	0.0038152845	0.41588017	0.276191775004069
N1125S	12.0	30.0	0.0022926906	0.6845409	0.273187255859375
P681P	12.0	30.0	0.0022926906	0.6824898	0.2723687171936035
D796D	12.0	30.0	0.0022926906	0.6819062	0.2721357981363932
N440N	16.0	27.64903953908423	0.0030545741	0.47163302	0.27208943998880386
Q954Q	12.0	30.0	0.0022926906	0.6799199	0.27134313583374026
S373S	12.0	30.0	0.0022926906	0.6751686	0.26944694519042967
G339G	12.0	30.0	0.0022926906	0.6568087	0.26211986541748045
E484E	12.0	30.0	0.0022926906	0.6346332	0.2532700379689535
S477S	12.0	30.0	0.0022926906	0.63009274	0.2514580408732096
D614D	12.0	30.0	0.0022926906	0.61837786	0.24678285916646323
A845I	1.0	2.0407323820174588	0.00019146084	0.4873037	0.23874291271367554
Q173K	8.0	30.0	0.0015296335	0.83115983	0.221303129196167
K195R	8.0	30.0	0.0015296335	0.82575196	0.21986323992411297
T747I	8.0	30.0	0.0015296335	0.8254018	0.2197700023651123
Y505Y	14.0	30.0	0.002673779	0.4716171	0.21949803034464518
F157S	9.0	30.0	0.0017205077	0.71204996	0.2132468859354655
S151T	8.0	30.0	0.0015296335	0.7468219	0.19884745279947916
F306L	8.0	30.0	0.0015296335	0.7443598	0.19819191296895344
Δ253	11.0	30.0	0.0021020363	0.53528917	0.19585933685302734
V1228I	8.0	30.0	0.0015296335	0.7209788	0.19196651776631674
N501N	7.0	30.0	0.001338686	0.80272496	0.18705145517985025
R214S	8.0	30.0	0.0015296335	0.69122857	0.1840452829996745
H245N	9.0	30.0	0.0017205077	0.6133535	0.18368897438049317
T19T	7.0	30.0	0.001338686	0.78243464	0.1823233922322591
I197V	8.0	30.0	0.0015296335	0.6837149	0.18204469680786134
N679S	8.0	30.0	0.0015296335	0.6565552	0.17481320699055988
G142G	7.0	30.0	0.001338686	0.736237	0.17155839602152506
L24L	7.0	30.0	0.001338686	0.7333265	0.17088017463684083
Q498Q	7.0	30.0	0.001338686	0.7330977	0.17082686424255372
T376T	7.0	30.0	0.001338686	0.720182	0.16781724294026693
Q498H	8.0	30.0	0.0015296335	0.6281094	0.16723928451538086
D405D	7.0	30.0	0.001338686	0.7075065	0.16486358642578125
L452L	7.0	30.0	0.001338686	0.7026322	0.16372777620951334
P1143L	9.0	30.0	0.0017205077	0.52439946	0.15704874992370604
V213V	7.0	30.0	0.001338686	0.6728761	0.156794007619222
R408R	7.0	30.0	0.001338686	0.6702406	0.15617985725402833
F486F	7.0	30.0	0.001338686	0.67009145	0.15614511171976725
A27A	7.0	30.0	0.001338686	0.6570209	0.15309940973917643
P25P	7.0	30.0	0.001338686	0.65378773	0.1523460070292155
V70V	7.0	30.0	0.001338686	0.6520386	0.1519384225209554
P26P	7.0	30.0	0.001338686	0.64717156	0.15080431302388508
Q957H	7.0	30.0	0.001338686	0.64360267	0.1499726931254069
F888L	9.0	30.0	0.0017205077	0.49597114	0.14853494962056477
D215N	6.0	30.0	0.0011476652	0.72102517	0.14403937657674154
R158G	5.0	30.0	0.00095657096	0.8643576	0.14392169316609701
D80Y	7.0	30.0	0.001338686	0.6120674	0.14262431462605793
Q52R	9.0	30.0	0.0017205077	0.4697935	0.1406951904296875
D215H	6.0	30.0	0.0011476652	0.6878598	0.13741393089294435
E340K	8.0	30.0	0.0015296335	0.46918744	0.12492500940958659
V127I	4.0	30.0	0.00076540344	0.90404886	0.12044754028320312
R246N	7.0	30.0	0.001338686	0.5161744	0.12027927239735921
I332V	5.0	30.0	0.00095657096	0.7192213	0.11975546677907307
T547T	5.0	30.0	0.00095657096	0.70646006	0.11763063271840414
R21T	7.0	30.0	0.001338686	0.50236064	0.11706038316090901
G496G	5.0	30.0	0.00095657096	0.70152503	0.11680891513824462
A570V	5.0	30.0	0.00095657096	0.6902302	0.11492823759714763
L981L	5.0	30.0	0.00095657096	0.6810115	0.11339325904846191
G446G	5.0	30.0	0.00095657096	0.6791834	0.11308887799580893
T632S	4.0	30.0	0.00076540344	0.8486942	0.11307257016499837
L452W	5.0	30.0	0.00095657096	0.6689985	0.11139300664265951
K41D	4.0	30.0	0.00076540344	0.8265282	0.11011936664581298
T676S	4.0	30.0	0.00076540344	0.8247154	0.10987783273061116
S939F	5.0	30.0	0.00095657096	0.65784174	0.1095353364944458
V120M	4.0	30.0	0.00076540344	0.82185555	0.10949682394663493
A67A	5.0	30.0	0.00095657096	0.6551876	0.10909340381622315
I231A	4.0	30.0	0.00076540344	0.8184586	0.1090442419052124
N188D	4.0	30.0	0.00076540344	0.8168769	0.1088335116704305
L455S	4.0	30.0	0.00076540344	0.81528604	0.10862155755360921
L54H	4.0	30.0	0.00076540344	0.81410766	0.10846455891927083
G261F	4.0	30.0	0.00076540344	0.8058005	0.1073577880859375
K113R	4.0	30.0	0.00076540344	0.8052679	0.1072868267695109
L441Q	4.0	30.0	0.00076540344	0.80402833	0.10712167421976725
K529Q	4.0	30.0	0.00076540344	0.8035182	0.10705370903015136
V213N	4.0	30.0	0.00076540344	0.80237794	0.10690179665883383
H66I	4.0	30.0	0.00076540344	0.8020591	0.1068593184153239
A260V	4.0	30.0	0.00076540344	0.7980362	0.10632334550221761
Q493E	4.0	30.0	0.00076540344	0.79800504	0.10631918907165527
E554K	5.0	30.0	0.00095657096	0.63489944	0.10571528275807698
T299A	4.0	30.0	0.00076540344	0.79175097	0.10548595587412517
N185L	4.0	30.0	0.00076540344	0.78997266	0.1052490234375
Q183P	4.0	30.0	0.00076540344	0.7898913	0.10523818333943685
Q218T	4.0	30.0	0.00076540344	0.7866441	0.10480555693308512
N856N	5.0	30.0	0.00095657096	0.6271859	0.1044309139251709
T19L	4.0	30.0	0.00076540344	0.7802465	0.1039531946182251
A27G	4.0	30.0	0.00076540344	0.77971905	0.1038829247156779
S112A	4.0	30.0	0.00076540344	0.77813935	0.10367246468861897
N137Y	4.0	30.0	0.00076540344	0.77811784	0.10366959571838379
A264D	5.0	30.0	0.00095657096	0.62206644	0.10357848803202312
Q23G	4.0	30.0	0.00076540344	0.77742773	0.10357764561971029
K187D	4.0	30.0	0.00076540344	0.77669805	0.10348043441772461
A1078T	4.0	30.0	0.00076540344	0.7760082	0.10338852405548096
P272Q	4.0	30.0	0.00076540344	0.7750608	0.10326229731241862
V213A	4.0	30.0	0.00076540344	0.77432394	0.10316413243611654
D253Y	4.0	30.0	0.00076540344	0.7712472	0.10275421142578126
N481K	5.0	30.0	0.00095657096	0.6164142	0.10263734658559164
V47I	4.0	30.0	0.00076540344	0.7703121	0.10262961387634277
L216F	5.0	30.0	0.00095657096	0.61304915	0.10207704703013103
R634S	4.0	30.0	0.00076540344	0.75993335	0.10124684969584147
N17K	4.0	30.0	0.00076540344	0.75935215	0.10116941928863525
H146S	4.0	30.0	0.00076540344	0.75920224	0.10114943981170654
R158A	4.0	30.0	0.00076540344	0.7585633	0.10106430848439535
V445H	5.0	30.0	0.00095657096	0.6066915	0.10101845264434814
N211S	4.0	30.0	0.00076540344	0.758095	0.1010019302368164
Q677M	4.0	30.0	0.00076540344	0.7579202	0.10097863674163818
K444L	4.0	30.0	0.00076540344	0.75764585	0.10094208717346191
N211I	5.0	30.0	0.00095657096	0.60599416	0.10090234279632568
S691A	4.0	30.0	0.00076540344	0.7565819	0.1008003314336141
C15I	4.0	30.0	0.00076540344	0.755062	0.10059783458709717
S254L	4.0	30.0	0.00076540344	0.7539324	0.10044734477996826
S71N	4.0	30.0	0.00076540344	0.75123435	0.10008787314097087
N188T	4.0	30.0	0.00076540344	0.7509291	0.10004720687866211
L229I	4.0	30.0	0.00076540344	0.7483176	0.09969926675160726
L179I	4.0	30.0	0.00076540344	0.74337935	0.09904134273529053
E554T	4.0	30.0	0.00076540344	0.7425925	0.09893651008605957
K278N	4.0	30.0	0.00076540344	0.74144995	0.09878428777058919
D253N	4.0	30.0	0.00076540344	0.74008745	0.09860275586446127
K558Q	4.0	30.0	0.00076540344	0.7382243	0.09835453828175862
R78K	4.0	30.0	0.00076540344	0.73769057	0.09828341801961263
Q218R	4.0	30.0	0.00076540344	0.7376555	0.09827874501546224
T20D	4.0	30.0	0.00076540344	0.7361925	0.09808382987976075
Q14T	4.0	30.0	0.00076540344	0.7341973	0.09781800111134847
Q271A	4.0	30.0	0.00076540344	0.7300932	0.09727121194203694
S155I	4.0	30.0	0.00076540344	0.72944486	0.09718483289082845
L8A	4.0	30.0	0.00076540344	0.72888494	0.09711023171742757
P174D	4.0	30.0	0.00076540344	0.72761744	0.09694135983784993
T250R	4.0	30.0	0.00076540344	0.7271648	0.09688105583190917
Y248D	4.0	30.0	0.00076540344	0.7267576	0.09682679971059163
Q218I	4.0	30.0	0.00076540344	0.7257958	0.09669865767161051
S221A	4.0	30.0	0.00076540344	0.72515726	0.09661358992258708
T345S	4.0	30.0	0.00076540344	0.7228743	0.09630943139394124
S247G	4.0	30.0	0.00076540344	0.72244793	0.09625261624654134
E484V	4.0	30.0	0.00076540344	0.7221492	0.09621281623840332
V126L	4.0	30.0	0.00076540344	0.72197175	0.09618918100992839
V445Q	4.0	30.0	0.00076540344	0.72183996	0.09617162545522054
L212A	4.0	30.0	0.00076540344	0.72062755	0.09601008892059326
Y28N	4.0	30.0	0.00076540344	0.7202155	0.09595519701639811
S325E	4.0	30.0	0.00076540344	0.7169785	0.09552392164866129
R237K	4.0	30.0	0.00076540344	0.7169658	0.09552222887674967
T250M	4.0	30.0	0.00076540344	0.71587354	0.09537670612335206
N556K	4.0	30.0	0.00076540344	0.7155368	0.09533184369405111
K202H	4.0	30.0	0.00076540344	0.7139412	0.09511926174163818
S46N	4.0	30.0	0.00076540344	0.713649	0.0950803279876709
P85D	4.0	30.0	0.00076540344	0.71329147	0.0950326919555664
V445T	4.0	30.0	0.00076540344	0.7130576	0.0950015385945638
E281Q	4.0	30.0	0.00076540344	0.7092235	0.09449071884155273
D228E	4.0	30.0	0.00076540344	0.70675826	0.09416227340698242
F2L	4.0	30.0	0.00076540344	0.705696	0.09402074019114176
N439V	4.0	30.0	0.00076540344	0.70558053	0.09400536219278971
K417R	4.0	30.0	0.00076540344	0.703721	0.09375761349995931
Y636H	4.0	30.0	0.00076540344	0.7030572	0.09366917610168457
M1229I	5.0	30.0	0.00095657096	0.56203836	0.09358339309692383
E484R	4.0	30.0	0.00076540344	0.70158124	0.0934725284576416
Y144L	4.0	30.0	0.00076540344	0.7015205	0.09346443812052409
V70Y	4.0	30.0	0.00076540344	0.70131415	0.09343694051106771
A520G	4.0	30.0	0.00076540344	0.70032823	0.09330558776855469
E324I	4.0	30.0	0.00076540344	0.7000778	0.09327221711476644
E154T	4.0	30.0	0.00076540344	0.699866	0.09324401219685872
L24R	4.0	30.0	0.00076540344	0.698826	0.0931054433186849
V3L	4.0	30.0	0.00076540344	0.6985683	0.0930711030960083
H66N	4.0	30.0	0.00076540344	0.6967419	0.09282777309417725
L1197P	4.0	30.0	0.00076540344	0.69437283	0.09251214663187662
S13Y	4.0	30.0	0.00076540344	0.69419485	0.09248843193054199
T33H	4.0	30.0	0.00076540344	0.6937711	0.09243197441101074
T51V	4.0	30.0	0.00076540344	0.6927268	0.09229283332824707
N450G	4.0	30.0	0.00076540344	0.69173104	0.09216017723083496
N532T	4.0	30.0	0.00076540344	0.69167507	0.09215272267659505
Q321A	4.0	30.0	0.00076540344	0.69144845	0.09212252298990885
D627E	4.0	30.0	0.00076540344	0.69117194	0.09208568731943766
V483Q	4.0	30.0	0.00076540344	0.69109064	0.09207485516866049
P25S	4.0	30.0	0.00076540344	0.68866557	0.09175175825754801
V16E	4.0	30.0	0.00076540344	0.6886232	0.09174611568450927
F59D	4.0	30.0	0.00076540344	0.6878154	0.09163849353790283
S640A	4.0	30.0	0.00076540344	0.6873322	0.09157411257425944
N137T	4.0	30.0	0.00076540344	0.68475044	0.09123013814290365
G504N	4.0	30.0	0.00076540344	0.6845141	0.09119865099589029
V143G	4.0	30.0	0.00076540344	0.6841703	0.09115285078684489
E180A	4.0	30.0	0.00076540344	0.68410945	0.09114473660786947
L244I	4.0	30.0	0.00076540344	0.6818967	0.09084993203481039
N164A	4.0	30.0	0.00076540344	0.680941	0.09072260856628418
H69G	4.0	30.0	0.00076540344	0.68009895	0.09061041673024496
F490Y	4.0	30.0	0.00076540344	0.6799978	0.09059693813323974
E180G	4.0	30.0	0.00076540344	0.6793438	0.09050981203715007
S155N	4.0	30.0	0.00076540344	0.6790337	0.09046849409739176
P499I	4.0	30.0	0.00076540344	0.67816657	0.09035295645395915
V6F	4.0	30.0	0.00076540344	0.67803466	0.09033539295196533
P174S	4.0	30.0	0.00076540344	0.67704624	0.09020370642344157
E324K	4.0	30.0	0.00076540344	0.67437345	0.08984760443369548
I68F	4.0	30.0	0.00076540344	0.67428297	0.0898355484008789
T638A	4.0	30.0	0.00076540344	0.6732428	0.08969696362813313
S256N	4.0	30.0	0.00076540344	0.6730862	0.08967610200246175
Q690R	4.0	30.0	0.00076540344	0.67292994	0.08965528011322021
K278S	4.0	30.0	0.00076540344	0.67228985	0.08956999778747558
F4V	4.0	30.0	0.00076540344	0.6718987	0.08951788743336996
F140Y	4.0	30.0	0.00076540344	0.6714071	0.08945239384969075
F79V	4.0	30.0	0.00076540344	0.6704611	0.0893263578414917
A163Y	4.0	30.0	0.00076540344	0.6702659	0.08930034637451172
Y248P	4.0	30.0	0.00076540344	0.6668464	0.08884476025899252
Y144T	5.0	30.0	0.00095657096	0.52976286	0.08820928732554117
K113T	4.0	30.0	0.00076540344	0.66135657	0.08811334768931071
L176N	4.0	30.0	0.00076540344	0.65894485	0.08779203097025554
L24I	4.0	30.0	0.00076540344	0.6588971	0.08778567314147949
E156P	4.0	30.0	0.00076540344	0.65637314	0.08744939963022867
W64R	4.0	30.0	0.00076540344	0.6538972	0.08711953163146972
S1003I	4.0	30.0	0.00076540344	0.6526888	0.08695853551228841
S71Q	4.0	30.0	0.00076540344	0.6526019	0.08694694836934408
G142V	4.0	30.0	0.00076540344	0.6525645	0.08694196542104085
M153V	4.0	30.0	0.00076540344	0.65237814	0.08691714604695638
N536D	4.0	30.0	0.00076540344	0.6522085	0.08689453601837158
W258L	4.0	30.0	0.00076540344	0.65215874	0.08688791592915852
I666V	4.0	30.0	0.00076540344	0.6504285	0.08665738105773926
Y508F	4.0	30.0	0.00076540344	0.6500446	0.08660624027252198
Y145S	5.0	30.0	0.00095657096	0.5185088	0.08633540471394857
I692V	5.0	30.0	0.00095657096	0.516463	0.0859947681427002
V622M	4.0	30.0	0.00076540344	0.6450987	0.08594728310902913
V483A	4.0	30.0	0.00076540344	0.6437435	0.08576673666636149
L7V	4.0	30.0	0.00076540344	0.6429861	0.08566582997639974
S161N	4.0	30.0	0.00076540344	0.6429827	0.08566537698109945
S708A	4.0	30.0	0.00076540344	0.64236677	0.08558331330617269
S255E	4.0	30.0	0.00076540344	0.6416056	0.08548190593719482
L176M	4.0	30.0	0.00076540344	0.63823706	0.08503310680389405
M1K	4.0	30.0	0.00076540344	0.6379684	0.08499732017517089
R158Y	4.0	30.0	0.00076540344	0.6377055	0.08496228853861491
L212S	4.0	30.0	0.00076540344	0.63491017	0.08458986282348632
N703I	4.0	30.0	0.00076540344	0.6336803	0.08442599773406982
K97R	4.0	30.0	0.00076540344	0.6299143	0.08392425378163655
M153T	4.0	30.0	0.00076540344	0.62751305	0.08360433578491211
G142S	4.0	30.0	0.00076540344	0.6245784	0.08321334520975748
G257D	4.0	30.0	0.00076540344	0.6142595	0.08183854420979818
Δ210	4.0	30.0	0.00076540344	0.60926497	0.08117311795552572
I651V	4.0	30.0	0.00076540344	0.6017133	0.08016699949900309
V70L	4.0	30.0	0.00076540344	0.5960036	0.0794062852859497
F490V	4.0	30.0	0.00076540344	0.5930637	0.07901460329691569
N164K	4.0	30.0	0.00076540344	0.59179795	0.07884596983591716
G798D	4.0	30.0	0.00076540344	0.57318735	0.07636645634969076
R237T	4.0	30.0	0.00076540344	0.5513124	0.07345202763875326
Y145ins	4.0	30.0	0.00076540344	0.5172257	0.06891060670216878
I210T	4.0	30.0	0.00076540344	0.51527536	0.06865077018737793
F201N	3.0	30.0	0.0005741626	0.64759433	0.06472223997116089
N1074K	3.0	30.0	0.0005741626	0.63580054	0.06354353427886963
D936H	4.0	30.0	0.00076540344	0.47552994	0.06335543394088745
R246M	3.0	30.0	0.0005741626	0.6255243	0.06251650253931682
K356R	4.0	30.0	0.00076540344	0.45609134	0.06076561212539673
V143ins	3.0	30.0	0.0005741626	0.5542746	0.05539562702178955
E96Q	2.0	30.0	0.00038284838	0.7221809	0.04812695582707723
Y449N	2.0	30.0	0.00038284838	0.70767534	0.04716029167175293
D1139H	2.0	30.0	0.00038284838	0.70284766	0.046838569641113284
Δ140	2.0	30.0	0.00038284838	0.6898303	0.04597107966740926
Δ138	2.0	30.0	0.00038284838	0.6898101	0.04596972862879435
N394S	2.0	30.0	0.00038284838	0.67741585	0.04514376322428385
D215Y	2.0	30.0	0.00038284838	0.6707907	0.0447022557258606
D215D	2.0	30.0	0.00038284838	0.6606123	0.044023958841959636
Δ139	2.0	30.0	0.00038284838	0.6546184	0.04362451235453288
Δ137	2.0	30.0	0.00038284838	0.6522909	0.043469409147898354
Δ136	2.0	30.0	0.00038284838	0.64700127	0.043116899331410725
H1101D	2.0	30.0	0.00038284838	0.59302205	0.03951966365178426
V382L	2.0	30.0	0.00038284838	0.572579	0.038157320022583006
Q1106H	2.0	30.0	0.00038284838	0.57050216	0.038018914063771565
A653V	2.0	30.0	0.00038284838	0.55545723	0.03701630433400472
Q218H	2.0	30.0	0.00038284838	0.55336624	0.036876956621805825
P812S	2.0	30.0	0.00038284838	0.5327309	0.03550179402033488
G1219V	2.0	30.0	0.00038284838	0.53058237	0.03535861571629842
R682W	2.0	30.0	0.00038284838	0.4395966	0.029295217990875245
D427Y	1.0	30.0	0.00019146084	0.62910444	0.020966132481892902
N149K	1.0	30.0	0.00019146084	0.6197937	0.020655834674835206
R190K	1.0	30.0	0.00019146084	0.61714196	0.020567458868026734
Y489H	1.0	30.0	0.00019146084	0.5768578	0.01922491192817688
I870V	1.0	30.0	0.00019146084	0.56328744	0.018772653738657632
D405K	1.0	30.0	0.00019146084	0.5429894	0.0180961807568868
E1072K	1.0	30.0	0.00019146084	0.5372405	0.017904587586720786
H146N	1.0	30.0	0.00019146084	0.5106493	0.017018383741378783
Q1208H	1.0	30.0	0.00019146084	0.5099234	0.016994192202885946
